# Parkinson’s Disease-Associated, Sex-specific Changes in DNA Methylation at *PARK7* (DJ-1), *ATXN1, SLC17A6, NR4A2*, and *PTPRN2* in Cortical Neurons

**DOI:** 10.1101/2021.09.08.459434

**Authors:** Joseph Kochmanski, Nathan C. Kuhn, Alison I. Bernstein

**Affiliations:** Department of Translational Neuroscience, College of Human Medicine, Michigan State University, Grand Rapids, MI, United States

**Author notes:** **Corresponding author:** Alison I. Bernstein, Department of Translational Neuroscience, College of Human Medicine, Michigan State University, Grand Rapids, MI, United States.

## Abstract

Evidence for epigenetic regulation playing a role in Parkinson’s disease (PD) is growing, particularly for DNA modifications. Approximately 90% of PD cases are due to a complex interaction between age, genes, and environmental factors, and epigenetic marks are thought to mediate the relationship between aging, genetics, the environment, and disease risk. To date, there are a small number of published genome-wide studies of DNA modifications in PD, but none accounted for cell-type or sex in their analyses. Given the hetereogeneity of bulk brain tissue samples and known sex differences in PD risk, progression, and severity, these are critical variables to account for. In this first genome-wide analysis of DNA methylation in an enriched neuronal population from PD post-mortem parietal cortex, we report sex-specific PD-associated methylation changes in *PARK7* (DJ-1), *SLC17A6* (VGLUT2), *PTPRN2* (IA-2β), *NR4A2* (NURR1), and other genes involved in developmental pathways, neurotransmitter packaging and release, and axon and neuron projection guidance.
