## Supplementary material for "Parkinson’s Disease-Associated, Sex-specific Changes in DNA Methylation at *PARK7* (DJ-1), *ATXN1, SLC17A6, NR4A2*, and *PTPRN2* in Cortical Neurons": biorxiv_Kochmanski_SupplementaryFile5_080921.csv

Male DMC Testing
	Name	model.5mC.Estimate	model.5mC.Std..Error	model.5mC.t.value	model.5mC.Pr...t..	fdr.5mC	qvalue	CHR	MAPINFO	UCSC_RefGene_Name	UCSC_RefGene_Accession	UCSC_RefGene_Group	UCSC_CpG_Islands_Name	Relation_to_UCSC_CpG_Island	Phantom4_Enhancers	Phantom5_Enhancers	DMR	X450k_Enhancer	HMM_Island	Regulatory_Feature_Name	Regulatory_Feature_Group	DNase_Hypersensitivity_NAME	DNase_Hypersensitivity_Evidence_Count	OpenChromatin_NAME	OpenChromatin_Evidence_Count	TFBS_NAME	TFBS_Evidence_Count
1	cg08027640	-0.014033366	0.001950378	-7.195203887	1.38E-09	0.000760777	0.000684759	1	8021945	PARK7;PARK7	NM_001123377;NM_007262	5'UTR;5'UTR	chr1:8021301-8022226	Island				NA	1:7943889-7944700	1:8020996-8022530	Promoter_Associated	chr1:8021865-8022335	3		NA		NA
2	cg08877624	-0.017371529	0.002561659	-6.781360038	6.82E-09	0.001764251	0.001587965	8	141521446	CHRAC1;CHRAC1;CHRAC1	NM_017444;NR_023360;NM_017444	1stExon;Body;5'UTR	chr8:141520869-141522460	Island	high-CpG:141590547-141590782			NA	8:141589866-141591642	8:141520513-141522364	Promoter_Associated	chr8:141520525-141521550	3		NA		NA
3	cg09168501	0.024277193	0.003627127	6.69322904	9.58E-09	0.001764251	0.001587965	1	170114243	METTL11B	NM_001136107	TSS1500						NA					NA		NA		NA
