## Supplementary material for "Parkinson’s Disease-Associated, Sex-specific Changes in DNA Methylation at *PARK7* (DJ-1), *ATXN1, SLC17A6, NR4A2*, and *PTPRN2* in Cortical Neurons": biorxiv_Kochmanski_SupplementaryFile6_080921.csv

Female DMC Testing
	Name	model.5mC.Estimate	model.5mC.Std..Error	model.5mC.t.value	model.5mC.Pr...t..	fdr.5mC	qvalue	CHR	MAPINFO	UCSC_RefGene_Name	UCSC_RefGene_Accession	UCSC_RefGene_Group	UCSC_CpG_Islands_Name	Relation_to_UCSC_CpG_Island	Phantom4_Enhancers	Phantom5_Enhancers	DMR	X450k_Enhancer	HMM_Island	Regulatory_Feature_Name	Regulatory_Feature_Group	DNase_Hypersensitivity_NAME	DNase_Hypersensitivity_Evidence_Count	OpenChromatin_NAME	OpenChromatin_Evidence_Count	TFBS_NAME	TFBS_Evidence_Count
1	cg19566879	0.027955134	0.001699871	16.44544563	1.84E-17	1.01E-11	9.56E-12	6	16334128	ATXN1;ATXN1	NM_001128164;NM_000332	5'UTR;5'UTR						TRUE				chr6:16333840-16334215	3		NA		NA
2	cg27310710	-0.014940828	0.000971192	-15.38401562	1.30E-16	2.48E-11	2.34E-11	12	124941781	NCOR2;NCOR2	NM_006312;NM_001077261	Body;Body	chr12:124941314-124941584	S_Shore				NA	12:123507734-123507998	12:124941200-124942462	Promoter_Associated	chr12:124941725-124942315	3		NA		NA
3	cg00176348	-0.031600014	0.002056809	-15.36361389	1.35E-16	2.48E-11	2.34E-11	14	21055927	LOC254028;RNASE11	NR_122043;NM_145250	TSS1500;5'UTR						NA				chr14:21055740-21056155	3		NA		NA
4	cg05504732	-0.010246867	0.000742624	-13.79818828	2.94E-15	4.06E-10	3.82E-10	2	42588526	COX7A2L	NM_004718	TSS200	chr2:42588072-42588875	Island				NA	2:42441219-42442349	2:42588156-42588985	Promoter_Associated	chr2:42588265-42588855	3		NA		NA
5	cg09158821	-0.069092173	0.005346316	-12.92332272	1.84E-14	2.03E-09	1.91E-09	17	1508609	SLC43A2	NM_152346	Body	chr17:1509882-1510101	N_Shore				TRUE				chr17:1508240-1508715	3		NA		NA
6	cg17923377	0.038847979	0.003121218	12.44641843	5.17E-14	4.76E-09	4.49E-09	22	50174057	BRD1;LOC90834	NM_014577;NR_026993	Body;TSS200	chr22:50177720-50178221	N_Shelf				TRUE	22:48560032-48560175			chr22:50173680-50174575	3		NA		NA
7	cg14581419	0.01192212	0.000990931	12.03123476	1.30E-13	1.03E-08	9.69E-09	10	104172866	PSD	NM_002779	Body	chr10:104170168-104170872	S_Shore				NA					NA	chr10:104166572-104175283	6	chr10:104152073-104175105	6
8	cg05404010	0.014719345	0.001271149	11.57955652	3.64E-13	2.51E-08	2.37E-08	16	51186211	SALL1	NM_002968	TSS1500	chr16:51183699-51188763	Island			DMR	NA	16:49742877-49744648			chr16:51183725-51186475	3		NA		NA
9	cg14591021	0.015958288	0.001444149	11.05030786	1.25E-12	7.69E-08	7.25E-08	4	85735479	WDFY3	NM_014991	Body						NA					NA		NA	chr4:85735233-85735986	6
10	cg14334298	0.012472067	0.001151043	10.83544604	2.09E-12	1.15E-07	1.09E-07	2	223536495	MOGAT1;MOGAT1	NM_058165;NM_058165	5'UTR;1stExon	chr2:223536122-223536565	Island				TRUE	2:223244173-223244990	2:223536195-223536665	Unclassified_Cell_type_specific	chr2:223536025-223536770	3		NA		NA
11	cg04950423	-0.038960659	0.003652957	-10.66551225	3.15E-12	1.58E-07	1.49E-07	12	124821041	NCOR2;NCOR2	NM_006312;NM_001077261	Body;Body	chr12:124821019-124821593	Island				NA	12:123386973-123387015				NA	chr12:124816295-124822743	6		NA
12	cg07031219	0.008891465	0.000840493	10.57886929	3.88E-12	1.79E-07	1.69E-07	4	100274565	ADH1C	NM_000669	TSS1500						NA					NA		NA		NA
13	cg25241888	0.041682546	0.003954037	10.5417683	4.25E-12	1.81E-07	1.70E-07	20	36615579	TTI1;TTI1	NM_014657;NM_001303457	Body;Body						NA				chr20:36615285-36615730	3		NA		NA
14	cg09782300	-0.003114907	0.000301173	-10.34257705	6.92E-12	2.73E-07	2.57E-07	19	14640092	MIR639;TECR	NR_030369;NM_138501	TSS1500;TSS1500	chr19:14639879-14641040	Island	high-CpG:14501050-14501121			NA	19:14500880-14501997	19:14639815-14641266	Promoter_Associated	chr19:14640060-14640435	3		NA		NA
15	cg12398870	-0.011612484	0.001142344	-10.16549021	1.07E-11	3.95E-07	3.72E-07	17	17481049	PEMT;PEMT;PEMT	NM_007169;NM_148173;NM_148172	5'UTR;TSS1500;Body						NA				chr17:17480805-17481050	3		NA		NA
16	cg01105362	0.037609807	0.003769856	9.976457097	1.72E-11	5.61E-07	5.29E-07	7	1059627	C7orf50;C7orf50;C7orf50	NM_001134395;NM_032350;NM_001134396	Body;Body;Body	chr7:1059528-1059877	Island				NA	7:1026094-1026365	7:1059429-1059985	Unclassified		NA	chr7:1058763-1070865	6	chr7:1058862-1070060	6
17	cg06390613	-0.020116008	0.002016748	-9.974478172	1.73E-11	5.61E-07	5.29E-07	2	220414726	TMEM198	NM_001005209	3'UTR	chr2:220416863-220417869	N_Shelf				NA					NA	chr2:220414471-220415410	4		NA
18	cg16155498	-0.009897996	0.0010075	-9.824315915	2.52E-11	7.73E-07	7.29E-07	20	43977199	SDC4	NM_002999	TSS200	chr20:43976533-43977242	Island				NA	20:43410015-43410888	20:43976127-43977649	Promoter_Associated	chr20:43976920-43977595	3		NA		NA
19	cg22824730	-0.053502547	0.00554815	-9.643313168	3.99E-11	1.14E-06	1.07E-06	5	94120625	MCTP1;MCTP1;MCTP1	NM_001002796;NM_001297777;NM_024717	Body;Body;Body						NA					NA	chr5:94120540-94121128	6	chr5:94120503-94121254	6
20	cg19571617	0.021601219	0.002242817	9.631290188	4.11E-11	1.14E-06	1.07E-06	15	90209190	PLIN1;PLIN1	NM_002666;NM_001145311	Body;Body	chr15:90208787-90209279	Island				TRUE	15:88009743-88010252			chr15:90208740-90209655	3		NA		NA
21	cg25351920	-0.015290919	0.001606054	-9.520801348	5.46E-11	1.44E-06	1.35E-06	1	3696960	LRRC47	NM_020710	3'UTR						NA	1:3686748-3686844				NA	chr1:3686205-3697213	6	chr1:3686912-3701343	6
22	cg07863854	-0.03694464	0.003956549	-9.337592464	8.75E-11	2.20E-06	2.07E-06	1	32264595	SPOCD1;SPOCD1;SPOCD1	NM_001281988;NM_144569;NM_001281987	Body;Body;Body						TRUE				chr1:32264085-32264855	3		NA		NA
23	cg01734112	0.0121912	0.001332814	9.146960019	1.44E-10	3.23E-06	3.05E-06	2	26624760	C2orf39	NM_145038	TSS200	chr2:26624603-26625057	Island				TRUE	2:26478108-26478561	2:26624556-26624905	Unclassified	chr2:26624485-26624895	3		NA		NA
24	cg09150064	-0.077220951	0.008445434	-9.143514694	1.45E-10	3.23E-06	3.05E-06	11	22364185	SLC17A6	NM_020346	Body	chr11:22362862-22363377	S_Shore				TRUE	11:22320634-22321112				NA		NA		NA
25	cg27338695	0.002887169	0.000315869	9.140392047	1.46E-10	3.23E-06	3.05E-06	8	41435702	AGPAT6	NM_178819	TSS200	chr8:41435360-41436159	Island	high-CpG:41554823-41554934			NA	8:41554294-41555279	8:41435361-41436261	Promoter_Associated	chr8:41435045-41436455	3		NA		NA
26	cg03630088	-0.04509293	0.004994452	-9.028604086	1.96E-10	4.17E-06	3.93E-06	10	125651526	CPXM2	NM_198148	TSS200	chr10:125650820-125651373	S_Shore				NA					NA	chr10:125649741-125652461	6	chr10:125650369-125651808	5
27	cg16651449	0.0235659	0.002630758	8.957836881	2.36E-10	4.83E-06	4.56E-06	22	40355067	GRAP2;GRAP2;GRAP2;GRAP2;GRAP2	NM_001291826;NM_001291828;NM_004810;NM_001291824;NM_001291825	5'UTR;5'UTR;Body;Body;Body						TRUE				chr22:40355000-40355195	3		NA		NA
28	cg22502153	0.021562306	0.002415448	8.926836907	2.57E-10	5.06E-06	4.77E-06	17	46687312	HOXB7	NM_004502	Body	chr17:46687527-46688730	N_Shore				NA		17:46687297-46687428	Unclassified_Cell_type_specific	chr17:46687125-46687395	3		NA		NA
29	cg10601043	-0.004135258	0.000470852	-8.782500425	3.76E-10	7.17E-06	6.76E-06	5	1076365	SLC12A7	NM_006598	Body	chr5:1077844-1078056	N_Shore				NA	5:1128979-1129378				NA	chr5:1073396-1081110	6		NA
30	cg26333498	0.017717788	0.002020505	8.768990956	3.90E-10	7.18E-06	6.77E-06	20	60881634	ADRM1;ADRM1;ADRM1;ADRM1	NM_175573;NM_007002;NM_001281438;NM_001281437	Body;Body;Body;Body	chr20:60882593-60882900	N_Shore				NA	20:60314155-60315210			chr20:60881140-60882175	3		NA		NA
31	cg26902130	-0.005538167	0.00063634	-8.703157624	4.65E-10	8.28E-06	7.81E-06	15	67764719	IQCH	NM_001031715	Body						TRUE					NA		NA		NA
32	cg05664833	0.054348375	0.006308487	8.615120537	5.89E-10	1.02E-05	9.58E-06	13	40107878	LHFP	NM_005780	Body						NA					NA		NA		NA
33	cg02394126	0.032905443	0.003839964	8.569205499	6.66E-10	1.11E-05	1.05E-05	11	13379029	ARNTL;ARNTL;ARNTL	NM_001030272;NM_001030273;NM_001178	Body;Body;Body						NA				chr11:13378900-13379095	3		NA		NA
34	cg09623457	0.012652054	0.001479547	8.551303204	6.99E-10	1.14E-05	1.07E-05	3	183735666	ABCC5;ABCC5;ABCC5;ABCC5	NM_001023587;NM_005688;NM_001023587;NM_005688	1stExon;1stExon;5'UTR;5'UTR	chr3:183735183-183736103	Island	high-CpG:185218311-185218459			NA	3:185217636-185218866	3:183734664-183736467	Promoter_Associated	chr3:183735660-183735915	3		NA		NA
35	cg23631669	-0.049234804	0.005771506	-8.53066879	7.39E-10	1.17E-05	1.10E-05	10	1713418	ADARB2	NM_018702	Body						NA	10:1703335-1703457				NA	chr10:1712944-1713842	5		NA
36	cg22370694	-0.036206455	0.0042702	-8.478866252	8.50E-10	1.30E-05	1.23E-05	1	228395660	OBSCN;OBSCN	NM_052843;NM_001098623	TSS200;TSS200	chr1:228399471-228402037	N_Shelf				NA				chr1:228395240-228395875	3		NA		NA
37	cg24305039	-0.005779985	0.000685196	-8.435525376	9.55E-10	1.43E-05	1.34E-05	14	100150593	CYP46A1	NM_006668	TSS200	chr14:100149727-100151073	Island	high-CpG:99220265-99220394			NA	14:99219355-99220895	14:100150136-100150786	Promoter_Associated	chr14:100150185-100150695	3		NA		NA
38	cg25231776	-0.036548941	0.004392708	-8.320366035	1.31E-09	1.90E-05	1.79E-05	8	10480438	RP1L1	NM_178857	Body						NA	8:10517667-10518001				NA		NA		NA
39	cg05202407	-0.006483255	0.000798138	-8.122978505	2.24E-09	3.17E-05	2.99E-05	17	18218342	TOP3A;SMCR8	NM_004618;NM_144775	TSS200;TSS1500	chr17:18217821-18219056	Island				NA	17:18158477-18160012	17:18217401-18219306	Promoter_Associated	chr17:18218245-18218675	3		NA		NA
40	cg12978142	0.007588886	0.000936534	8.103164893	2.37E-09	3.27E-05	3.08E-05	11	115111974	CADM1;CADM1;CADM1;CADM1;CADM1	NM_001098517;NM_014333;NM_001301043;NM_001301044;NM_001301045	Body;Body;Body;Body;Body						NA				chr11:115111945-115112195	3		NA		NA
41	cg16915659	-0.006452327	0.000797301	-8.092709332	2.43E-09	3.28E-05	3.09E-05	10	60032665	CISD1	NM_018464	Body	chr10:60027007-60029241	S_Shelf				NA					NA		NA		NA
42	cg08473553	0.016800524	0.002097339	8.010400406	3.05E-09	4.02E-05	3.79E-05	1	236304799	GPR137B	NM_003272	TSS1500	chr1:236304758-236305025	Island				NA	1:234371298-234371691			chr1:236304645-236305515	3		NA		NA
43	cg14423557	-0.002365873	0.000296599	-7.976668376	3.35E-09	4.30E-05	4.06E-05	18	35146099	BRUNOL4;BRUNOL4;BRUNOL4;BRUNOL4	NM_001025088;NM_001025089;NM_020180;NM_001025087	TSS200;TSS200;TSS200;TSS200	chr18:35144907-35147628	Island			DMR	NA	18:33399999-33400304			chr18:35145840-35146375	3		NA		NA
44	cg01347702	0.009671015	0.001232702	7.84537735	4.82E-09	6.05E-05	5.71E-05	6	31845672	SLC44A4	NM_025257	Body						TRUE				chr6:31845020-31845710	3		NA		NA
45	cg02014733	0.009122447	0.001165426	7.827566077	5.07E-09	6.22E-05	5.87E-05	19	34989280	WTIP	NM_001080436	Body	chr19:34988748-34988951	S_Shore				NA				chr19:34988545-34989495	3		NA		NA
46	cg23322439	0.057830884	0.00742209	7.791724623	5.60E-09	6.72E-05	6.33E-05	1	12124556	TNFRSF8;TNFRSF8	NM_001281430;NM_001243	5'UTR;Body	chr1:12123488-12124148	S_Shore		chr1:12124472-12124472		NA				chr1:12124540-12125035	3		NA		NA
47	cg00086800	0.038444133	0.004938701	7.78425975	5.72E-09	6.72E-05	6.33E-05	22	38148837	TRIOBP;TRIOBP;TRIOBP	NM_138632;NM_007032;NM_001039141	Body;Body;Body				chr22:38148564-38148564		NA				chr22:38148425-38149215	3		NA		NA
48	cg00956142	-0.026673214	0.003437211	-7.760132378	6.11E-09	7.04E-05	6.63E-05	1	28765031	PHACTR4;PHACTR4	NM_023923;NM_001048183	Body;Body						NA					NA	chr1:28763839-28765041	6	chr1:28763809-28765146	6
49	cg06127269	0.012788489	0.001655027	7.727058549	6.71E-09	7.56E-05	7.13E-05	9	116160969	ALAD	NM_000031	5'UTR	chr9:116163208-116163848	N_Shelf				TRUE					NA	chr9:116160320-116161459	5	chr9:116158875-116161726	6
50	cg02372677	-0.009458465	0.001237708	-7.641922393	8.51E-09	9.40E-05	8.86E-05	2	201560854	AOX2P	NR_001557	Body						NA					NA		NA		NA
51	cg09554989	0.053474094	0.00702822	7.608483181	9.34E-09	9.97E-05	9.40E-05	6	151857395	CCDC170	NM_025059	Body						NA				chr6:151857200-151857590	3		NA		NA
52	cg12813922	-0.010715736	0.00140871	-7.606773933	9.39E-09	9.97E-05	9.40E-05	2	135809940	RAB3GAP1	NM_012233	Body					RDMR	NA		2:135809334-135810656	Promoter_Associated	chr2:135809600-135810335	3		NA		NA
53	cg23330828	0.003308644	0.000435345	7.600056215	9.57E-09	9.97E-05	9.40E-05	3	129611968	TMCC1;TMCC1	NM_001128224;NM_001017395	5'UTR;5'UTR	chr3:129611920-129612884	Island				NA	3:131094165-131095560			chr3:129611385-129612455	3		NA		NA
54	cg03851598	0.01329814	0.001752347	7.588760584	9.88E-09	0.000101024	9.53E-05	4	108745897	SGMS2;SGMS2	NM_001136258;NM_001136258	1stExon;5'UTR	chr4:108745829-108746535	Island				NA	4:108964939-108966003			chr4:108745380-108746095	3		NA		NA
55	cg05287396	-0.004581519	0.00060697	-7.548178513	1.11E-08	0.000111171	0.00010484	21	37432897	SETD4;SETD4;SETD4;SETD4;SETD4;SETD4;SETD4	NM_001286752;NM_017438;NM_001286752;NM_017438;NM_001007259;NM_001007261;NR_040087	5'UTR;5'UTR;1stExon;1stExon;TSS1500;TSS1500;Body	chr21:37432123-37433150	Island				NA	21:36354001-36355006	21:37432052-37433551	Promoter_Associated	chr21:37432105-37432975	3		NA		NA
56	cg25539011	0.001813635	0.000242501	7.478877459	1.35E-08	0.000132722	0.000125163	4	139936823	CCRN4L	NM_012118	TSS200	chr4:139936443-139937428	Island				NA	4:140155909-140157013	4:139935841-139937792	Promoter_Associated		NA	chr4:139935408-139937666	6	chr4:139935178-139942893	6
57	cg08074971	0.003227773	0.000433013	7.454210708	1.44E-08	0.000139793	0.000131832	16	850562	GNG13	NM_016541	5'UTR	chr16:850227-850806	Island				TRUE	16:790279-790715	16:850442-851094	Unclassified_Cell_type_specific	chr16:850045-851055	3		NA		NA
58	cg21905139	0.011567594	0.001557062	7.42911339	1.55E-08	0.000146178	0.000137853	14	36978195	SFTA3	NM_001101341	Body	chr14:36977518-36977996	S_Shore			CDMR	TRUE					NA	chr14:36977374-36978348	6		NA
59	cg11985321	-0.014854365	0.002000784	-7.4242713	1.57E-08	0.000146178	0.000137853	7	158336016	PTPRN2;PTPRN2;PTPRN2	NM_002847;NM_130842;NM_130843	Body;Body;Body						NA					NA		NA		NA
60	cg10190200	0.030019996	0.004045688	7.420245564	1.59E-08	0.000146178	0.000137853	10	126416092	FAM53B	NM_014661	5'UTR						NA				chr10:126416020-126416370	3		NA		NA
61	cg22332233	-0.069840841	0.009550352	-7.312907323	2.15E-08	0.000194873	0.000183774	X	48897515	TFE3	NM_006521	Body	chrX:48900510-48901469	N_Shelf				NA		X:48897300-48897590	Unclassified_Cell_type_specific	chrX:48897385-48897715	3		NA		NA
62	cg14293027	0.023304564	0.00319274	7.299236394	2.24E-08	0.000196188	0.000185015	6	32818275	TAP1	NM_000593	Body	chr6:32820849-32822370	N_Shelf				NA					NA		NA	chr6:32817485-32819533	6
63	cg24754223	0.030833451	0.004224238	7.299174348	2.24E-08	0.000196188	0.000185015	10	3133556	PFKP	NM_002627	Body						TRUE				chr10:3133465-3133915	3		NA		NA
64	cg04523261	-0.032885005	0.004522837	-7.270879646	2.43E-08	0.00020863	0.000196748	12	75603857	KCNC2;KCNC2;KCNC2;KCNC2;KCNC2;KCNC2	NM_139137;NM_139136;NM_001260497;NM_001260499;NM_001260498;NM_153748	TSS1500;TSS1500;TSS1500;TSS1500;TSS1500;TSS1500	chr12:75602991-75603344	S_Shore				NA					NA		NA	chr12:75602670-75604204	6
65	cg12699619	-0.068621279	0.009443465	-7.266535968	2.46E-08	0.00020863	0.000196748	14	24769927	DHRS1;DHRS1;NOP9;NOP9	NM_138452;NM_001136050;NM_001286367;NM_174913	TSS1500;TSS1500;Body;Body	chr14:24768620-24769364	S_Shore				NA					NA		NA	chr14:24767825-24770032	6
66	cg18057128	0.008961769	0.00123508	7.256021253	2.53E-08	0.000211705	0.000199648	17	78326557	RNF213;LOC100294362	NM_020914;NR_029376	Body;Body	chr17:78327673-78327966	N_Shore				NA	17:75941075-75941639			chr17:78326485-78326995	3		NA		NA
67	cg14035521	-0.018680897	0.002585368	-7.225623767	2.76E-08	0.000227388	0.000214438	9	37486469	POLR1E	NM_022490	Body	chr9:37485801-37486099	S_Shore			RDMR	NA		9:37485302-37486786	Promoter_Associated	chr9:37486405-37487095	3		NA		NA
68	cg18001839	-0.068733183	0.009520623	-7.2194	2.81E-08	0.000228051	0.000215063	11	3029101	CARS;CARS;CARS;CARS;CARS	NR_036542;NM_001751;NM_001014437;NM_001194997;NM_139273	Body;Body;Body;Body;Body						NA					NA	chr11:3028050-3029270	6	chr11:3027784-3029537	3
69	cg20296800	-0.042426914	0.005934252	-7.149496017	3.43E-08	0.000274321	0.000258698	17	17475417	PEMT;PEMT;PEMT;PEMT;PEMT	NM_007169;NM_148173;NM_148172;NM_001267551;NM_001267552	Body;Body;Body;Body;Body						NA				chr17:17475320-17475775	3		NA		NA
70	cg13912418	0.021433432	0.003009615	7.121652689	3.71E-08	0.000292786	0.000276111	3	37615071	ITGA9	NM_002207	Body						NA					NA		NA		NA
71	cg22954621	0.037258744	0.005239512	7.11110982	3.82E-08	0.000297493	0.00028055	10	13514626	BEND7;BEND7	NM_152751;NM_001100912	Body;Body	chr10:13515185-13515427	N_Shore				NA	10:13554323-13555026				NA		NA	chr10:13513832-13516844	4
72	cg20088470	0.011386865	0.001610233	7.071565249	4.28E-08	0.000324944	0.000306437	16	4589422	CDIP1;CDIP1;CDIP1;CDIP1	NM_001199054;NM_013399;NM_001199056;NM_001199055	TSS1500;TSS1500;TSS1500;TSS1500	chr16:4587836-4588890	S_Shore				NA					NA		NA	chr16:4587324-4590350	6
73	cg25940847	-0.028492524	0.004029799	-7.070457991	4.30E-08	0.000324944	0.000306437	6	10412479	TFAP2A;TFAP2A;TFAP2A;TFAP2A	NM_001042425;NM_001032280;NM_001032280;NM_003220	Body;5'UTR;1stExon;Body	chr6:10411394-10413857	Island	high-CpG:10520381-10520613			NA	6:10520305-10522034	6:10412430-10412757	Promoter_Associated	chr6:10411225-10413855	3		NA		NA
74	cg10354104	-0.027336008	0.00386878	-7.065795237	4.35E-08	0.000324944	0.000306437	10	126108419	OAT;OAT	NM_001171814;NM_000274	TSS1500;TSS1500	chr10:126106818-126107862	S_Shore				NA					NA		NA	chr10:126106108-126108459	6
75	cg15128672	-0.011457612	0.001630575	-7.026731767	4.87E-08	0.000358266	0.000337863	19	42852443	MEGF8;MEGF8	NM_001410;NM_001271938	Body;Body						NA				chr19:42852245-42852735	3		NA		NA
76	cg05970398	-0.010736412	0.001528877	-7.022416322	4.93E-08	0.000358266	0.000337863	4	95129288	SMARCAD1;SMARCAD1;SMARCAD1	NM_001128430;NM_020159;NM_001128429	5'UTR;5'UTR;5'UTR	chr4:95128657-95129289	Island				NA	4:95348033-95348375	4:95128351-95129304	Unclassified	chr4:95128585-95129330	3		NA		NA
77	cg24790788	-0.029859287	0.004256919	-7.014294693	5.05E-08	0.000359267	0.000338806	3	145879626	PLOD2;PLOD2	NM_000935;NM_182943	TSS1500;TSS1500	chr3:145878430-145879287	S_Shore			RDMR	NA	3:147362258-147362401			chr3:145879480-145879750	3		NA		NA
78	cg18404041	-0.064058054	0.009134987	-7.012386127	5.07E-08	0.000359267	0.000338806	3	52824283	ITIH1;ITIH1;ITIH1;ITIH1	NM_001166435;NM_001166434;NM_001166436;NM_002215	Body;Body;Body;Body						NA		3:52824266-52824428	Unclassified_Cell_type_specific		NA	chr3:52823823-52827252	6		NA
79	cg00211208	0.047622956	0.006825368	6.977345849	5.61E-08	0.000392201	0.000369864	16	88770157	RNF166;RNF166;RNF166	NM_001171816;NM_178841;NM_001171815	TSS200;Body;Body	chr16:88772237-88773195	N_Shelf				NA		16:88769899-88770634	Promoter_Associated_Cell_type_specific	chr16:88769940-88770295	3		NA		NA
80	cg06211713	-0.050060536	0.007179189	-6.973007327	5.68E-08	0.000392201	0.000369864	15	66859504	LCTL;LCTL	NM_001278562;NR_103739	TSS1500;TSS1500						NA		15:66858692-66859852	Unclassified	chr15:66859400-66859635	3		NA		NA
81	cg02122296	-0.004924197	0.000709369	-6.941658027	6.22E-08	0.000423873	0.000399733	17	43909656	CRHR1;CRHR1;CRHR1;CRHR1;CRHR1;MGC57346-CRHR1;MGC57346-CRHR1;CRHR1	NM_004382;NM_001145146;NM_001145148;NM_001145147;NM_001303020;NM_001303016;NM_001256299;NM_001303018	Body;Body;Body;Body;Body;Body;Body;Body						NA		17:43908792-43910231	Unclassified	chr17:43909560-43909790	3		NA		NA
82	cg15786837	-0.020136772	0.00291369	-6.911089616	6.79E-08	0.000457186	0.000431148	17	46806935	HOXB13	NM_006361	TSS1500	chr17:46805553-46806148	S_Shore				NA				chr17:46806825-46807395	3		NA		NA
83	cg25934495	0.039499751	0.005719632	6.905995088	6.89E-08	0.000458349	0.000432245	6	138200136	TNFAIP3	NM_006290	Body						NA	6:138241751-138241830			chr6:138199865-138200415	3		NA		NA
84	cg08583542	0.085667266	0.01244197	6.885345599	7.31E-08	0.000480634	0.000453261	16	12888821	CPPED1;CPPED1	NM_001099455;NM_018340	Body;Body						NA				chr16:12888660-12888850	3		NA		NA
85	cg02439540	0.037939909	0.005526404	6.865207415	7.75E-08	0.000503353	0.000474686	3	53705820	CACNA1D;CACNA1D;CACNA1D	NM_000720;NM_001128840;NM_001128839	Body;Body;Body						NA				chr3:53705500-53706155	3		NA		NA
86	cg12527175	-0.015198532	0.002215975	-6.858621207	7.89E-08	0.000507034	0.000478157	10	26504950	GAD2;GAD2	NM_000818;NM_001134366	TSS1500;TSS1500	chr10:26504383-26507434	Island			DMR	NA	10:26544402-26546122			chr10:26504445-26507235	3		NA		NA
87	cg15339180	0.079592794	0.011612195	6.854242012	7.99E-08	0.000507573	0.000478666	X	70364545	NLGN3;NLGN3;NLGN3	NM_001166660;NM_018977;NM_181303	TSS200;TSS200;TSS200						NA				chrX:70364540-70365275	3		NA		NA
