## Supplementary material for "Parkinson’s Disease-Associated, Sex-specific Changes in DNA Methylation at *PARK7* (DJ-1), *ATXN1, SLC17A6, NR4A2*, and *PTPRN2* in Cortical Neurons": biorxiv_Kochmanski_SupplementaryFile7_080921.csv

Male DMR Testing
seqnames	start	end	width	strand	no.cpgs	min_smoothed_fdr	Stouffer	HMFDR	Fisher	maxdiff	meandiff	overlapping.genes
chr19	13133343	13133825	483	*	4	5.60E-08	1	0.999991539	1	-0.026841795	-0.018516191	NFIX
chr1	175161526	175163165	1640	*	19	2.81E-07	1	0.999991539	1	-0.029562981	-0.015109472	KIAA0040
chr11	63775071	63775612	542	*	5	2.81E-07	1	0.999991539	1	-0.083392028	-0.048664178	MACROD1
chr11	2889602	2890725	1124	*	31	6.07E-07	1	0.999991539	1	-0.022063484	-0.009121709	NA
chr5	142065098	142066245	1148	*	12	6.16E-07	1	0.999991539	1	-0.044305616	-0.026925585	FGF1
chr5	100239319	100240223	905	*	6	7.47E-07	1	0.999991539	1	-0.050050443	-0.030893251	NA
chr12	133177075	133178249	1175	*	6	1.49E-06	1	0.999991539	1	-0.045385273	-0.030676812	NA
chr7	1350900	1352002	1103	*	9	3.96E-06	1	0.999991539	1	-0.026653105	-0.012136893	NA
chr15	89764836	89765425	590	*	7	4.28E-06	1	0.999991539	1	-0.035566258	-0.025178864	RLBP1
chr17	4804104	4805392	1289	*	6	4.37E-06	1	0.999991539	1	0.077197644	0.045022537	C17orf107, CHRNE
chr13	107519535	107519867	333	*	3	6.80E-06	1	0.999991539	1	-0.031800605	-0.024126103	NA
chr16	83986382	83987465	1084	*	8	2.01E-05	1	0.999991539	1	-0.064176065	-0.025932585	OSGIN1
chr7	56515510	56516504	995	*	9	2.74E-05	1	0.999991539	1	0.076128095	0.045810828	RP13-492C18.2
chr2	43019484	43020682	1199	*	11	3.05E-05	1	0.999991539	1	-0.041659827	-0.025074316	HAAO
chr16	75300473	75301622	1150	*	9	7.22E-05	1	0.999991539	1	-0.031317553	-0.018426955	BCAR1
chr19	23941313	23942126	814	*	8	7.31E-05	1	0.999991539	1	-0.039519193	-0.022085062	ZNF681
chr2	220196530	220197900	1371	*	9	7.40E-05	1	0.999991539	1	-0.042519484	-0.021943585	RESP18
chr11	31840628	31841980	1353	*	8	8.14E-05	1	0.999991539	1	0.029593265	0.020488412	RCN1
chr11	1891699	1892608	910	*	11	0.00011186	1	0.999991539	1	-0.037353023	-0.016315642	LSP1
chr19	588197	589070	874	*	4	0.000120804	1	0.999991539	1	-0.03470462	-0.020239066	NA
chr20	23029640	23030533	894	*	9	0.000137478	1	0.999991539	1	-0.034761838	-0.016493151	THBD
chr2	242843821	242844943	1123	*	6	0.000154704	1	0.999991539	1	-0.072197173	-0.052761126	AC131097.3, AC131097.4
chr20	61340542	61340885	344	*	3	0.000168812	1	0.999991539	1	-0.040559634	-0.023893689	NTSR1
chr2	113992694	113994035	1342	*	9	0.000168812	1	0.999991539	1	0.072877234	0.056317499	PAX8-AS1, PAX8
chr14	23834477	23835595	1119	*	10	0.000208182	1	0.999991539	1	-0.01833216	-0.008550295	EFS
chr1	2996650	2996949	300	*	2	0.000216375	0.999999999	0.999991539	1	-0.06382475	-0.049985246	PRDM16
chr14	70316621	70317582	962	*	9	0.000253709	1	0.999991539	1	-0.04193701	-0.021002647	NA
chr1	108023249	108023486	238	*	6	0.000277819	1	0.999991539	1	-0.041855265	-0.034287825	NTNG1
chr9	136399781	136400057	277	*	6	0.000277819	1	0.999991539	1	-0.028526368	-0.020931083	ADAMTSL2
chr12	247963	249109	1147	*	5	0.000311596	1	0.999991539	1	-0.040750354	-0.02727674	IQSEC3, RP11-598F7.4
chr10	126392111	126392872	762	*	7	0.000322497	1	0.999991539	1	-0.028264723	-0.02365152	FAM53B-AS1, RP11-12J10.3, FAM53B
chr9	970297	971046	750	*	6	0.000417405	1	0.999991539	1	0.031874047	0.024169421	NA
chr2	172945144	172945932	789	*	6	0.000429074	1	0.999991539	1	0.049959911	0.028014924	METAP1D
chr10	30348294	30348942	649	*	7	0.000469868	1	0.999991539	1	-0.011500064	-0.005866862	KIAA1462
chr16	78079569	78080193	625	*	6	0.000479791	1	0.999991539	1	-0.055083516	-0.037260025	CLEC3A, RP11-281J9.2
chr15	101401498	101402037	540	*	5	0.000481876	1	0.999991539	1	-0.044030343	-0.035649744	RP11-66B24.2, RP11-66B24.7
chr19	46806670	46807466	797	*	7	0.000484588	1	0.999991539	1	0.031162546	0.017850327	HIF3A
chr14	104178532	104179160	629	*	7	0.000516247	1	0.999991539	1	-0.037046197	-0.025413356	AL049840.1, XRCC3
chr3	147122664	147123477	814	*	8	0.000536075	1	0.999991539	1	0.059428556	0.042246739	ZIC1, ZIC4
chr18	76266265	76266437	173	*	3	0.000545847	1	0.999991539	1	-0.057331912	-0.049888714	RP11-123I22.1
chr10	13424851	13425688	838	*	6	0.000582201	1	0.999991539	1	-0.033195072	-0.022679666	NA
chr16	72158827	72159295	469	*	5	0.000676343	1	0.999991539	1	-0.01866444	-0.013369488	PMFBP1
chr13	50069489	50070102	614	*	7	0.000752441	1	0.999991539	1	-0.016706396	-0.00623812	PHF11
chr11	64642144	64643272	1129	*	7	0.000752497	1	0.999991539	1	-0.036660953	-0.026826421	EHD1
chr2	121624862	121625735	874	*	6	0.000752497	1	0.999991539	1	-0.030040834	-0.018934978	GLI2, RP11-297J22.1
chr9	129884026	129884457	432	*	3	0.000815823	1	0.999991539	1	-0.036526801	-0.027610168	RALGPS1, ANGPTL2
chr19	6481540	6482220	681	*	12	0.000868076	1	0.999991539	1	-0.040146662	-0.020597179	DENND1C
chr18	72201504	72201785	282	*	9	0.00086861	1	0.999991539	1	-0.034641887	-0.024613639	CNDP1
chr16	24856891	24857601	711	*	10	0.000895962	1	0.999991539	1	-0.030105833	-0.019225089	SLC5A11
chr5	1362700	1362749	50	*	2	0.001374289	0.999999999	0.999991539	1	-0.073294678	-0.071605738	NA
chr16	2801658	2802190	533	*	7	0.001915929	1	0.999991539	1	0.033488856	0.018451342	SRRM2-AS1
chr1	55505877	55506512	636	*	5	0.001915929	1	0.999991539	1	-0.036039088	-0.026457866	PCSK9
chr2	128403143	128403710	568	*	10	0.001932072	1	0.999991539	1	-0.035910374	-0.020844401	GPR17, LIMS2
chr17	73642404	73643377	974	*	11	0.001987048	1	0.999991539	1	-0.030760459	-0.021087675	SMIM6, RECQL5
chr11	128634498	128634547	50	*	3	0.001996502	1	0.999991539	1	-0.069286665	-0.064760243	FLI1
chr12	133102136	133102656	521	*	5	0.002324823	1	0.999991539	1	-0.040398013	-0.026027772	FBRSL1
chr13	111856202	111856767	566	*	3	0.002415295	1	0.999991539	1	0.030752514	0.024322224	ARHGEF7
chr19	39694477	39695237	761	*	9	0.002469534	1	0.999991539	1	-0.023734031	-0.014903509	SYCN
chr6	32976897	32977708	812	*	10	0.00260496	1	0.999991539	1	-0.039358285	-0.015320411	HLA-DOA
chr21	34396221	34396506	286	*	2	0.00264997	0.999999999	0.999991539	1	-0.021632887	-0.017709544	AP000282.2
chr22	38904718	38904757	40	*	2	0.002932958	0.999999999	0.999991539	1	-0.04860059	-0.040270699	NA
chr13	112985463	112986285	823	*	7	0.003297101	1	0.999991539	1	-0.035265194	-0.020904595	LINC01044
chr15	32267545	32267708	164	*	3	0.003396843	1	0.999991539	1	-0.016381134	-0.011071642	NA
chr6	2953027	2953123	97	*	2	0.00351096	0.999999999	0.999991539	1	-0.044102561	-0.034366106	SERPINB6
chr17	77924180	77925447	1268	*	13	0.003641347	1	0.999991539	1	-0.039798558	-0.023101766	TBC1D16
chr16	84439784	84440696	913	*	7	0.003843943	1	0.999991539	1	-0.031105085	-0.022433943	ATP2C2
chr10	45465480	45465680	201	*	2	0.003896939	0.999999999	0.999991539	1	-0.030412169	-0.027904312	RASSF4
chr3	62362324	62363248	925	*	6	0.004097802	1	0.999991539	1	0.040525988	0.012846536	NA
chr16	58718192	58719200	1009	*	14	0.004137707	1	0.999991539	1	-0.042904621	-0.005423234	SLC38A7
chr3	105072537	105072683	147	*	2	0.004175181	0.999999999	0.999991539	1	-0.05839595	-0.057360252	NA
chr4	54959419	54960972	1554	*	8	0.004182071	1	0.999991539	1	0.03428604	0.023163895	FIP1L1
chr7	99766376	99767134	759	*	8	0.004233906	1	0.999991539	1	-0.025771101	-0.014608882	NA
chr17	61915833	61916247	415	*	3	0.004403091	1	0.999991539	1	-0.044985637	-0.033054894	SMARCD2
chr20	19737650	19738594	945	*	8	0.004403091	1	0.999991539	1	-0.028613492	-0.012265112	RP1-122P22.2, AL121761.2
chr16	27729635	27730329	695	*	6	0.004420248	1	0.999991539	1	-0.039003858	-0.028079429	KIAA0556, CTD-2049O4.1
chr1	150229443	150230345	903	*	8	0.004433209	1	0.999991539	1	-0.035229352	-0.027445801	CA14, RP4-790G17.7
chr4	103940711	103941681	971	*	11	0.004433209	1	0.999991539	1	-0.033854018	-0.010493558	SLC9B1, SLC9B2
chr4	159131110	159131785	676	*	10	0.004433209	1	0.999991539	1	-0.033522419	-0.013328501	TMEM144
chr14	104175307	104175768	462	*	4	0.004433209	1	0.999991539	1	-0.040061385	-0.023705051	XRCC3
chr19	2588227	2588629	403	*	5	0.004615491	1	0.999991539	1	-0.057823404	-0.021860935	GNG7
chr8	65291287	65292498	1212	*	13	0.004824141	1	0.999991539	1	0.041236451	0.015813448	LINC00966, MIR124-2
chr17	79503292	79504180	889	*	6	0.004891304	1	0.999991539	1	-0.048915631	-0.019154203	FSCN2
chr8	28173887	28174455	569	*	4	0.004922927	1	0.999991539	1	0.03672451	0.024487953	RP11-380I10.4
chr7	158093198	158093277	80	*	3	0.005032016	1	0.999991539	1	0.055889841	0.029041911	PTPRN2
chr11	63753020	63753508	489	*	10	0.005245929	1	0.999991539	1	-0.025896573	-0.010987529	AP000721.4, OTUB1
chr8	785815	786397	583	*	4	0.005262517	1	0.999991539	1	0.035439105	0.018842964	ERICH1-AS1
chr7	4784485	4784903	419	*	3	0.005398427	1	0.999991539	1	-0.030442334	-0.023880637	FOXK1
chr1	3155161	3155312	152	*	2	0.005566965	0.999999999	0.999991539	1	-0.027997418	-0.02625327	PRDM16
chr4	24796514	24797176	663	*	10	0.005908343	1	0.999991539	1	-0.037205021	-0.026415605	SOD3
chr1	111218079	111218554	476	*	5	0.006037713	1	0.999991539	1	0.037275823	0.019413808	NA
chr1	24438607	24439075	469	*	6	0.006100125	1	0.999991539	1	-0.023368088	-0.015434301	MYOM3
chr19	5910085	5910372	288	*	3	0.006107343	1	0.999991539	1	-0.03989683	-0.025926155	AC104532.2, VMAC
chr13	101173774	101174420	647	*	6	0.006353595	1	0.999991539	1	0.046035977	0.030809369	PCCA
chr10	134972570	134972969	400	*	4	0.006417683	1	0.999991539	1	-0.034343102	-0.021175334	NA
chr11	2153991	2154952	962	*	10	0.006529331	1	0.999991539	1	-0.051935894	-0.024703853	IGF2, INS-IGF2
chr1	10509682	10510054	373	*	8	0.00673462	1	0.999991539	1	0.048879846	0.023563874	APITD1-CORT, APITD1, CORT
chr8	139926188	139926686	499	*	7	0.00673462	1	0.999991539	1	-0.023225456	-0.013600587	COL22A1
chr3	42132310	42132991	682	*	8	0.006761019	1	0.999991539	1	-0.031041078	-0.021471658	TRAK1
chr22	24551678	24552132	455	*	5	0.006763731	1	0.999991539	1	-0.037642888	-0.01966011	CABIN1
chr8	17433625	17433926	302	*	6	0.007204736	1	0.999991539	1	-0.039835352	-0.029743254	NA
chr7	100845122	100845801	680	*	6	0.007250431	1	0.999991539	1	-0.019847362	-0.011863302	DGAT2L7P
chr17	42992567	42994269	1703	*	13	0.007493285	1	0.999991539	1	-0.031140469	-0.019663685	GFAP
chr15	90039409	90040046	638	*	13	0.00749786	1	0.999991539	1	0.037890605	0.018921119	RHCG
chr17	79359006	79359656	651	*	9	0.007509893	1	0.999991539	1	-0.03564766	-0.02438042	RP11-1055B8.3
chr1	50574236	50574837	602	*	9	0.007577377	1	0.999991539	1	0.035852057	0.017611429	ELAVL4
chr14	105521894	105522348	455	*	3	0.008140419	1	0.999991539	1	-0.054338572	-0.04213231	GPR132
chr14	70346477	70346984	508	*	5	0.008140419	1	0.999991539	1	-0.020446928	-0.011435377	SMOC1
chr3	16216606	16217127	522	*	4	0.008146531	1	0.999991539	1	-0.030294948	-0.025551255	GALNT15
chr14	91710747	91711165	419	*	5	0.008390088	1	0.999991539	1	-0.029216823	-0.015585459	CTD-2547L24.3, GPR68
chr7	73245280	73246062	783	*	7	0.008693928	1	0.999991539	1	-0.044275499	-0.025297213	CLDN4
chr20	55503225	55503363	139	*	2	0.009015246	0.999999999	0.999991539	1	0.028357121	0.021843652	NA
chr6	168068536	168069162	627	*	4	0.009015246	1	0.999991539	1	-0.051750042	-0.026496358	RP11-351J23.2
chr12	110253030	110253842	813	*	5	0.009514003	1	0.999991539	1	-0.032455771	-0.015235602	TRPV4
chr17	38170632	38170906	275	*	3	0.009516867	1	0.999991539	1	-0.020615548	-0.002924101	RP11-387H17.6
chr21	40823613	40824019	407	*	6	0.009750944	1	0.999991539	1	-0.030960646	-0.022340117	SH3BGR
chr5	178423309	178423690	382	*	4	0.009860251	1	0.999991539	1	-0.035099411	-0.024749522	NA
chr10	94450531	94451016	486	*	7	0.009892669	1	0.999991539	1	0.03422643	0.021720327	HHEX
chr12	132853817	132854243	427	*	5	0.010757123	1	0.999991539	1	-0.022092558	-0.018194861	RP13-895J2.2, RP13-895J2.3, GALNT9
chr19	2294887	2295092	206	*	3	0.010762106	1	0.999991539	1	-0.028741937	-0.018541649	LINGO3
chr5	141245719	141246411	693	*	5	0.010856394	1	0.999991539	1	-0.029037926	-0.017125936	PCDH1
chr19	13124960	13125281	322	*	4	0.011020463	1	0.999991539	1	-0.011481737	-0.00827077	NFIX, CTC-239J10.1
chr10	81034149	81035077	929	*	5	0.011110618	1	0.999991539	1	-0.031771931	-0.021002758	ZMIZ1
chr12	52403817	52404422	606	*	8	0.011395812	1	0.999991539	1	-0.023036772	-0.014083805	GRASP
chr1	204338373	204338515	143	*	2	0.011425901	0.999999999	0.999991539	1	-0.043728351	-0.041009015	PLEKHA6
chr15	68900624	68900864	241	*	2	0.011881756	0.999999999	0.999991539	1	-0.030907142	-0.02956072	CORO2B
chr16	962818	963219	402	*	5	0.011965742	1	0.999991539	1	-0.045361394	-0.025711728	LMF1
chr19	10655622	10655686	65	*	3	0.012398216	1	0.999991539	1	-0.044589754	-0.027815333	ATG4D
chr3	27761408	27761677	270	*	3	0.012528756	1	0.999991539	1	0.031186275	0.023551008	EOMES
chr12	27037689	27037911	223	*	2	0.012557963	0.999999999	0.999991539	1	-0.02783944	-0.017774943	NA
chr16	56696748	56697229	482	*	3	0.013056442	1	0.999991539	1	0.042006247	0.021501894	NA
chr1	11561489	11562134	646	*	7	0.013800485	1	0.999991539	1	0.031024995	0.025129867	PTCHD2
chr20	39312290	39312602	313	*	5	0.013844828	1	0.999991539	1	0.032478626	0.018153824	NA
chr1	169555674	169556022	349	*	8	0.014008709	1	0.999991539	1	-0.028937962	-0.014659378	F5
chr10	29923920	29923942	23	*	2	0.014233851	0.999999999	0.999991539	1	0.027298444	0.016902511	SVIL
chr17	79098060	79098558	499	*	3	0.014525243	1	0.999991539	1	-0.044301314	-0.029451552	AATK
chr17	61514690	61515312	623	*	5	0.014525243	1	0.999991539	1	0.065285556	0.056971266	CYB561
chr21	45246252	45246441	190	*	4	0.014525243	1	0.999991539	1	-0.040507591	-0.024969414	NA
chr11	17538251	17538714	464	*	5	0.01499451	1	0.999991539	1	-0.026747019	-0.02325054	USH1C
chr3	195619775	195620147	373	*	4	0.015291305	1	0.999991539	1	-0.019705424	-0.010691539	TNK2
chr7	116654858	116654903	46	*	3	0.015396814	1	0.999991539	1	-0.029941332	-0.027505143	ST7, ST7-OT4
chr14	101618194	101618406	213	*	3	0.015396814	1	0.999991539	1	-0.057211407	-0.041918506	NA
chr19	41859862	41860095	234	*	6	0.015396814	1	0.999991539	1	-0.01982832	-0.010584805	CTC-435M10.3, TMEM91
chr20	37230326	37230741	416	*	6	0.015630582	1	0.999991539	1	-0.038834607	-0.019843317	ARHGAP40
chr21	43441670	43442254	585	*	6	0.015736841	1	0.999991539	1	-0.034014618	-0.023729459	ZNF295-AS1
chr1	1368297	1368846	550	*	4	0.016070716	1	0.999991539	1	-0.035957469	-0.022086068	RP4-758J18.10
chr11	31845148	31845639	492	*	4	0.016328065	1	0.999991539	1	0.027971827	0.019216782	RCN1
chr19	49977162	49977483	322	*	8	0.016386225	1	0.999991539	1	-0.027115747	-0.009898421	CTD-3148I10.9, FLT3LG
chr10	709314	709898	585	*	4	0.016446425	1	0.999991539	1	-0.038235326	-0.032855602	PRR26, RP11-809C18.5, DIP2C
chr3	48465017	48465681	665	*	4	0.016959542	1	0.999991539	1	-0.03479603	-0.027357681	PLXNB1
chr3	42773896	42774417	522	*	3	0.017009995	1	0.999991539	1	-0.039510854	-0.03366062	CCDC13-AS1, CCDC13
chr6	139012618	139013146	529	*	5	0.017042015	1	0.999991539	1	-0.042191916	-0.026862116	NHSL1
chr1	244318443	244318867	425	*	2	0.017045835	0.999999999	0.999991539	1	-0.042152117	-0.035913749	NA
chr15	101389568	101390023	456	*	7	0.017414919	1	0.999991539	1	-0.03901043	-0.023153786	RP11-66B24.2
chr22	29977949	29978158	210	*	2	0.017603748	0.999999999	0.999991539	1	-0.032921079	-0.025959888	NA
chr3	8809213	8809536	324	*	4	0.017619501	1	0.999991539	1	-0.025690244	-0.017234177	CAV3, OXTR
chr16	125896	126004	109	*	2	0.017812199	0.999999999	0.999991539	1	-0.027452628	-0.023279335	RHBDF1
chr3	129345793	129346101	309	*	3	0.017812199	1	0.999991539	1	-0.024746299	-0.019091298	NA
chr10	133251860	133252519	660	*	4	0.017812199	1	0.999991539	1	-0.032450319	-0.016014102	NA
chr3	169530268	169530920	653	*	12	0.017898304	1	0.999991539	1	0.04388959	0.012910368	LRRC34
chr2	154333269	154333914	646	*	8	0.017898304	1	0.999991539	1	-0.017125943	-0.00617384	AC012501.2, RPRM
chr10	1558762	1559249	488	*	6	0.018046405	1	0.999991539	1	0.045053536	0.027201267	ADARB2
chr16	67203222	67203753	532	*	3	0.018091839	1	0.999991539	1	-0.027875356	-0.021882477	HSF4
chr8	145016475	145016834	360	*	6	0.018091839	1	0.999991539	1	-0.023796277	-0.01402126	PLEC
chr2	218113120	218113489	370	*	2	0.018596278	0.999999999	0.999991539	1	-0.035730906	-0.032240728	NA
chr22	39638092	39638361	270	*	2	0.018796356	0.999999999	0.999991539	1	-0.004623866	-0.004595158	PDGFB
chr5	126625742	126626364	623	*	9	0.01906322	1	0.999991539	1	-0.010947503	-0.004964583	NA
chr5	179740743	179741120	378	*	4	0.019179491	1	0.999991539	1	0.155375837	0.143321057	GFPT2
chr2	97561144	97561729	586	*	5	0.019590069	1	0.999991539	1	-0.040651708	-0.020489917	FAM178B
chr20	62084549	62084833	285	*	3	0.019682281	1	0.999991539	1	-0.036970987	-0.027417203	KCNQ2
chr7	158235423	158235949	527	*	3	0.019949054	1	0.999991539	1	0.045445938	0.040840086	PTPRN2
chr1	234667087	234667549	463	*	8	0.019975758	1	0.999991539	1	-0.038507556	-0.021075118	RP5-855F14.1
chr4	89978251	89978732	482	*	7	0.020541708	1	0.999991539	1	-0.036259465	-0.023757159	FAM13A
chr7	2742015	2742484	470	*	7	0.020872615	1	0.999991539	1	-0.036830682	-0.022034425	AMZ1
chr16	56691562	56692077	516	*	8	0.021183658	1	0.999991539	1	-0.026223346	-0.01093523	MT1F
chr17	80255734	80256046	313	*	4	0.021842075	1	0.999991539	1	-0.027574167	-0.015590091	NA
chr7	1877955	1878297	343	*	4	0.021850674	1	0.999991539	1	0.028575904	0.019806978	AC110781.3, MAD1L1
chr2	240868337	240868631	295	*	4	0.021908396	1	0.999991539	1	-0.037360477	-0.028348931	NDUFA10
chr11	70650456	70650521	66	*	2	0.021964235	0.999999999	0.999991539	1	-0.022976957	-0.021076597	SHANK2
chr6	157505432	157505631	200	*	3	0.021964235	1	0.999991539	1	-0.022354844	-0.016957213	ARID1B
chr7	57271021	57271463	443	*	3	0.022269964	1	0.999991539	1	0.042637828	0.036907891	GUSBP12
chr10	530635	531098	464	*	6	0.022392908	1	0.999991539	1	-0.031867192	-0.018520765	DIP2C
chr4	185729659	185729965	307	*	4	0.022392908	1	0.999991539	1	-0.034481871	-0.0261596	ACSL1
chr10	47083283	47083632	350	*	8	0.022524392	1	0.999991539	1	-0.021428484	-0.009128123	NPY4R, LINC00842
chr7	28996902	28997173	272	*	4	0.023250041	1	0.999991539	1	-0.014283691	-0.009407615	AC005013.1, TRIL
chr16	1210284	1210829	546	*	6	0.023370841	1	0.999991539	1	-0.024220668	-0.014319449	CACNA1H
chr2	237122857	237123016	160	*	2	0.023550224	0.999999999	0.999991539	1	-0.026742035	-0.023534613	AC079135.1, ASB18
chr13	97991057	97991269	213	*	4	0.023679738	1	0.999991539	1	-0.03570289	-0.020492209	MBNL2
chr6	154799632	154799940	309	*	4	0.023704642	1	0.999991539	1	-0.040155422	-0.024425149	CNKSR3
chr10	126782326	126782576	251	*	5	0.023978121	1	0.999991539	1	-0.035205258	-0.021800468	CTBP2
chr18	56709456	56709536	81	*	2	0.024564541	0.999999999	0.999991539	1	-0.0425737	-0.036831887	OACYLP
chr8	25542810	25543282	473	*	5	0.024670452	1	0.999991539	1	-0.035872405	-0.022316547	NA
chr4	55405864	55405888	25	*	2	0.024759845	0.999999999	0.999991539	1	-0.010892797	-0.008327067	NA
chr4	7657303	7657481	179	*	2	0.024881831	0.999999999	0.999991539	1	-0.031465289	-0.030464067	SORCS2
chr1	37773813	37773903	91	*	3	0.025905253	1	0.999991539	1	-0.020557859	-0.013642247	RP5-1180C18.1
chr8	144373269	144373936	668	*	11	0.025905253	1	0.999991539	1	-0.006934333	-0.00077594	ZNF696
chr1	65468460	65468827	368	*	5	0.025962087	1	0.999991539	1	-0.019324594	-0.011202455	NA
chr11	128775513	128775699	187	*	4	0.026693952	1	0.999991539	1	-0.013136679	-0.010828746	KCNJ5, C11orf45
chr21	45724746	45725119	374	*	4	0.026965551	1	0.999991539	1	-0.019468022	-0.011209959	PFKL
chr16	7382796	7382864	69	*	3	0.027451119	1	0.999991539	1	0.036725261	0.03128682	RBFOX1
chr5	88119579	88119740	162	*	4	0.027944168	1	0.999991539	1	0.036361819	0.019804171	MEF2C
chr3	62354991	62355162	172	*	4	0.02807444	1	0.999991539	1	-0.022769451	-0.014129741	PTPRG-AS1
chr9	90452300	90452467	168	*	3	0.02808549	1	0.999991539	1	0.034432716	0.025673643	NA
chr13	113776873	113777160	288	*	9	0.029034248	1	0.999991539	1	-0.04510759	0.006200686	F10
chr3	133465869	133465935	67	*	2	0.029039934	0.999999999	0.999991539	1	-0.03509661	-0.029486981	TFP1, TF
chr13	49975383	49975743	361	*	6	0.029223177	1	0.999991539	1	-0.020736371	-0.012752574	CAB39L
chr15	31394188	31394285	98	*	2	0.029554346	0.999999999	0.999991539	1	-0.035176397	-0.032847968	TRPM1
chr20	42193947	42194053	107	*	2	0.029554346	0.999999999	0.999991539	1	-0.027399235	-0.026180284	SGK2
chr22	34269310	34269421	112	*	2	0.029554346	0.999999999	0.999991539	1	-0.039933815	-0.031203006	LARGE
chr6	10838625	10839081	457	*	8	0.030107189	1	0.999991539	1	-0.014668899	-0.005204581	TMEM14B, RP11-637O19.3, SYCP2L, MAK
chr1	166050278	166050477	200	*	3	0.030217664	1	0.999991539	1	0.036920138	0.033126948	RP11-375H19.2, FAM78B
chr12	131303518	131303774	257	*	3	0.030562612	1	0.999991539	1	-0.01424186	-0.012774143	STX2
chr6	108485043	108485182	140	*	4	0.030917032	1	0.999991539	1	0.023628338	0.01940429	OSTM1
chr1	23280066	23280069	4	*	2	0.031497681	0.999999999	0.999991539	1	-0.054405894	-0.046754233	LACTBL1
chr10	134598908	134599149	242	*	3	0.031611156	1	0.999991539	1	-0.005990373	-0.00385727	NKX6-2
chr16	27771593	27771916	324	*	2	0.031689562	0.999999999	0.999991539	1	-0.041841368	-0.029129522	KIAA0556
chr19	41119579	41119859	281	*	4	0.032881671	1	0.999991539	1	-0.044442765	-0.039286775	LTBP4
chr12	94656123	94656250	128	*	3	0.033110148	1	0.999991539	1	-0.02117429	-0.017688668	PLXNC1
chr15	89438611	89438731	121	*	3	0.033110148	1	0.999991539	1	-0.00845551	-0.007669409	HAPLN3
chr17	77951707	77952109	403	*	3	0.033377446	1	0.999991539	1	-0.041620737	-0.023473469	TBC1D16
chr16	1153182	1153273	92	*	2	0.033534688	0.999999999	0.999991539	1	-0.024652111	-0.013698532	NA
chr10	80999807	80999841	35	*	2	0.033840191	0.999999999	0.999991539	1	-0.046049053	-0.040508115	ZMIZ1
chrX	136646678	136647257	580	*	5	0.035104895	1	0.999991539	1	0.077002254	0.042475309	NA
chr10	676740	676894	155	*	3	0.035899833	1	0.999991539	1	-0.036003159	-0.027340052	RP11-809C18.3, DIP2C
chr14	92355626	92355854	229	*	2	0.035971243	0.999999999	0.999991539	1	-0.02979007	-0.022636207	FBLN5
chr9	138370676	138370739	64	*	3	0.036091858	1	0.999991539	1	-0.019912278	-0.012340589	PPP1R26-AS1
chr19	41111297	41111347	51	*	2	0.036146878	0.999999999	0.999991539	1	-0.019736338	-0.011861071	LTBP4
chr5	1851071	1852664	1594	*	4	0.036146878	1	0.999991539	1	-0.0302705	-0.026909291	CTD-2194D22.1
chr6	170603970	170604454	485	*	7	0.037502432	1	0.999991539	1	-0.029516766	-0.017129604	FAM120B
chr1	153581494	153581946	453	*	7	0.037685172	1	0.999991539	1	-0.049748056	-0.023396972	S100A16
chr2	236715747	236716219	473	*	4	0.037786394	1	0.999991539	1	-0.033522593	-0.022303242	AGAP1
chrX	153032930	153033270	341	*	2	0.038622609	0.999999999	0.999991539	1	-0.039231283	-0.031837518	PLXNB3
chr1	211499932	211500045	114	*	7	0.038759083	1	0.999991539	1	-0.022657645	-0.010570077	TRAF5
chr2	157186666	157186681	16	*	2	0.038921949	0.999999999	0.999991539	1	0.028671255	0.0273227	NR4A2
chr10	2978126	2978514	389	*	4	0.038967233	1	0.999991539	1	-0.049099304	-0.02827594	RP11-89K18.1
chr10	91596932	91597207	276	*	2	0.039214576	0.999999999	0.999991539	1	-0.036675159	-0.027444886	LINC00865
chr2	211495874	211495932	59	*	2	0.039998436	0.999999999	0.999991539	1	-0.038236186	-0.03590437	CPS1
chr16	1682130	1682412	283	*	4	0.040327834	1	0.999991539	1	-0.027653102	-0.022285277	CRAMP1L, LA16c-431H6.6
chr2	233384489	233384601	113	*	4	0.040328789	1	0.999991539	1	-0.026855891	-0.02129975	NA
chr10	134527606	134528050	445	*	4	0.040852186	1	0.999991539	1	-0.037291179	-0.025054278	INPP5A
chr6	42928773	42928920	148	*	2	0.04148798	0.999999999	0.999991539	1	0.017562225	0.00731693	GNMT
chr11	131533495	131533670	176	*	3	0.041971397	1	0.999991539	1	-0.037425244	-0.030798431	NTM
chr22	50448911	50448934	24	*	2	0.042285117	0.999999999	0.999991539	1	-0.03014832	-0.029834835	IL17REL
chr14	93502687	93502930	244	*	3	0.042285117	1	0.999991539	1	-0.031235008	-0.026501184	ITPK1
chr3	195615302	195615386	85	*	3	0.043517631	1	0.999991539	1	-0.028472545	-0.022472162	TNK2
chr3	45067543	45067713	171	*	4	0.043725652	1	0.999991539	1	-0.027229065	-0.024358333	EXOSC7, CLEC3B
chr8	102149430	102149495	66	*	3	0.044018591	1	0.999991539	1	-0.042208383	-0.024445863	NA
chr7	157361545	157361759	215	*	6	0.04421198	1	0.999991539	1	-0.018065405	-0.008654423	PTPRN2
chr18	72837386	72837627	242	*	3	0.044752259	1	0.999991539	1	-0.039402692	-0.03352456	NA
chr5	1856932	1857306	375	*	2	0.044830631	0.999999999	0.999991539	1	-0.080487009	-0.069161636	NA
chr5	36662804	36662950	147	*	3	0.044844438	1	0.999991539	1	-0.037835371	-0.030281505	SLC1A3
chr16	31225350	31225357	8	*	2	0.044957168	0.999999999	0.999991539	1	0.020252642	0.014027968	TRIM72
chr19	57323840	57323858	19	*	2	0.044957168	0.999999999	0.999991539	1	0.016671994	0.010842451	ZIM2, PEG3
chr5	139927007	139927271	265	*	8	0.046498193	1	0.999991539	1	0.003385688	-0.000934656	ANKHD1, ANKHD1-EIF4EBP3, EIF4EBP3, SRA1
chr19	49340456	49340593	138	*	4	0.046687957	1	0.999991539	1	-0.0234501	-0.012728468	PLEKHA4
chr12	130958653	130958711	59	*	2	0.047049891	0.999999999	0.999991539	1	0.015975293	0.011384388	RIMBP2
chr16	2892518	2892604	87	*	2	0.047291464	0.999999999	0.999991539	1	0.033690245	0.031228209	PRSS30P
chr9	139418405	139418415	11	*	2	0.047621818	0.999999999	0.999991539	1	-0.034939485	-0.028156464	NOTCH1
chr2	1799699	1799886	188	*	3	0.049518668	1	0.999991539	1	0.042055371	0.024041247	MYT1L
