## Supplementary material for "Parkinson’s Disease-Associated, Sex-specific Changes in DNA Methylation at *PARK7* (DJ-1), *ATXN1, SLC17A6, NR4A2*, and *PTPRN2* in Cortical Neurons": biorxiv_Kochmanski_SupplementaryFile8_080921.csv

Female DMR Testing
seqnames	start	end	width	strand	no.cpgs	min_smoothed_fdr	Stouffer	HMFDR	Fisher	maxdiff	meandiff	overlapping.genes
chr1	119531625	119532925	1301	*	16	2.86E-11	1	0.999996231	1	-0.090587577	-0.04105165	TBX15
chr3	147121892	147125287	3396	*	21	8.45E-11	1	0.999996231	1	-0.13068905	-0.061510707	ZIC1, ZIC4
chr16	88946905	88948617	1713	*	12	1.65E-09	1	0.999996231	1	0.051163333	0.024101191	RP11-830F9.5, CBFA2T3
chr3	147104488	147109784	5297	*	20	1.53E-08	1	0.999996231	1	-0.168736178	-0.073313798	ZIC4-AS1, ZIC4
chr3	147138293	147142415	4123	*	23	1.97E-07	1	0.999996231	1	-0.143904626	-0.050985554	ZIC1
chr11	22362708	22364961	2254	*	8	5.97E-07	1	0.999996231	1	-0.074266261	-0.044817408	SLC17A6
chr20	58713053	58713542	490	*	4	1.89E-06	1	0.999996231	1	-0.107251492	-0.087844596	RP5-1043L13.1
chr6	31164776	31165452	677	*	12	1.92E-06	1	0.999996231	1	-0.029289274	-0.008844315	XXbac-BPG299F13.17
chr1	214156825	214159131	2307	*	15	3.26E-06	1	0.999996231	1	-0.088506248	-0.028249272	PROX1, PROX1-AS1
chr17	36499074	36500237	1164	*	7	4.18E-06	1	0.999996231	1	0.042090789	0.023761661	GPR179
chr3	147130477	147131860	1384	*	8	5.46E-06	1	0.999996231	1	-0.090472039	-0.059101235	ZIC1
chr10	103342974	103343407	434	*	5	9.73E-06	1	0.999996231	1	0.042658764	0.017384236	DPCD, POLL
chr2	134784841	134786158	1318	*	7	1.20E-05	1	0.999996231	1	-0.063242656	-0.037689767	NA
chr5	159847118	159847143	26	*	2	1.39E-05	1	0.999996231	1	0.048235065	0.04392654	SLU7
chr8	67090250	67091467	1218	*	12	1.69E-05	1	0.999996231	1	-0.052702888	-0.027930634	CRH
chr3	16216045	16216733	689	*	8	2.22E-05	1	0.999996231	1	0.049387324	0.031562364	GALNT15
chr1	175161526	175162553	1028	*	18	2.23E-05	1	0.999996231	1	0.037173026	0.020550042	KIAA0040
chr11	74178114	74179208	1095	*	11	2.48E-05	1	0.999996231	1	-0.054498	-0.023566366	RP11-702H23.4, KCNE3
chr13	36049335	36051073	1739	*	16	3.75E-05	1	0.999996231	1	-0.052627582	-0.029290301	NBEA, MAB21L1
chr19	52227348	52228048	701	*	6	6.16E-05	1	0.999996231	1	-0.067112129	-0.045247033	NA
chr7	27207996	27208887	892	*	13	0.000105992	1	0.999996231	1	-0.043305214	-0.01568699	HOXA10-AS, HOXA9, RP1-170O19.20
chr1	230272306	230272656	351	*	5	0.000117311	1	0.999996231	1	-0.06513512	-0.044294863	GALNT2
chr6	108496460	108497995	1536	*	11	0.000138993	1	0.999996231	1	-0.04162836	-0.02587104	NR2E1
chr2	71130883	71133854	2972	*	8	0.000138993	1	0.999996231	1	-0.047555864	-0.03118026	VAX2
chr5	54519159	54519686	528	*	4	0.000169959	1	0.999996231	1	-0.044895511	-0.026451104	MCIDAS
chr3	147077127	147077774	648	*	7	0.000175937	1	0.999996231	1	-0.078709292	-0.045383153	RP11-649A16.1
chr11	2321842	2323459	1618	*	25	0.000179335	1	0.999996231	1	-0.027452898	-0.013834155	TSPAN32, C11orf21
chr8	72757456	72758701	1246	*	6	0.000179335	1	0.999996231	1	-0.045252932	-0.034864168	RP11-383H13.1
chr13	112712795	112714769	1975	*	4	0.000209146	1	0.999996231	1	-0.083229926	-0.060176742	NA
chr7	22766701	22767571	871	*	8	0.000211533	1	0.999996231	1	-0.063025348	-0.024790774	IL6, AC073072.5
chr15	64163401	64163939	539	*	5	0.000225756	1	0.999996231	1	0.04595273	0.025781237	NA
chr7	114055074	114055419	346	*	7	0.000264711	1	0.999996231	1	-0.047815805	-0.03286019	FOXP2, AC073626.2
chr19	21646006	21646781	776	*	5	0.000279407	1	0.999996231	1	-0.06561309	-0.045845374	CTD-2561J22.3, CTD-2561J22.5
chr12	1973208	1974122	915	*	7	0.000285174	1	0.999996231	1	-0.108621974	-0.040136819	CACNA2D4
chr11	76480016	76480478	463	*	3	0.000369202	1	0.999996231	1	0.054385164	0.036643648	NA
chr5	179740188	179741120	933	*	5	0.000429439	1	0.999996231	1	-0.269366372	-0.193785209	GFPT2
chr15	37170017	37171175	1159	*	7	0.000453165	1	0.999996231	1	-0.071726403	-0.048466594	RP11-122D10.1
chr12	113910385	113911091	707	*	4	0.000531185	1	0.999996231	1	-0.024608855	-0.018034782	RP11-82C23.2
chr18	76190681	76190811	131	*	3	0.000594019	1	0.999996231	1	0.077569481	0.075950862	NA
chr19	694837	695642	806	*	8	0.000633644	1	0.999996231	1	-0.036193813	-0.018601162	PRSS57
chr2	1543996	1545074	1079	*	8	0.000651391	1	0.999996231	1	0.04076289	0.02856719	TPO
chr2	233924393	233925275	883	*	11	0.000995332	1	0.999996231	1	-0.030990343	-0.021564739	INPP5D
chr20	42142224	42143502	1279	*	28	0.001004628	1	0.999996231	1	-0.04270519	-0.014249735	L3MBTL1
chr12	102872331	102872937	607	*	4	0.001139603	1	0.999996231	1	-0.058465785	-0.035793563	IGF1
chr6	117995812	117995843	32	*	2	0.001335835	1	0.999996231	1	-0.041759523	-0.040629474	NA
chr2	45238442	45238678	237	*	2	0.001339436	1	0.999996231	1	-0.043962467	-0.040741322	NA
chr6	44025334	44025753	420	*	3	0.001425025	1	0.999996231	1	0.050012101	0.034208274	RP5-1120P11.1
chr11	70798107	70798712	606	*	3	0.001436825	1	0.999996231	1	0.064298894	0.042136573	SHANK2
chr1	2004864	2005564	701	*	13	0.001457328	1	0.999996231	1	0.046395033	0.016069845	PRKCZ
chr7	153585710	153586592	883	*	5	0.001672112	1	0.999996231	1	-0.061191973	-0.032184628	DPP6
chr16	2907859	2908934	1076	*	12	0.001771053	1	0.999996231	1	-0.040162444	-0.027538076	LA16c-325D7.1, PRSS22
chr19	375746	376532	787	*	8	0.002009347	1	0.999996231	1	-0.060675477	-0.023849865	THEG
chr3	147098395	147099476	1082	*	5	0.002022062	1	0.999996231	1	-0.115711975	-0.085438477	NA
chr16	1070957	1072056	1100	*	5	0.002024721	1	0.999996231	1	-0.036543492	-0.020766823	NA
chr16	50715135	50715700	566	*	9	0.002090675	1	0.999996231	1	-0.035362115	-0.016102983	SNX20
chr7	47802341	47802653	313	*	3	0.002146469	1	0.999996231	1	-0.079632295	-0.044313725	LINC00525, HUS1
chr3	61235829	61236016	188	*	4	0.002146469	1	0.999996231	1	0.043438655	0.031318822	FHIT
chr18	77336130	77336267	138	*	4	0.002372982	1	0.999996231	1	0.068404714	0.06041868	NA
chr3	147102840	147103305	466	*	3	0.002471938	1	0.999996231	1	-0.062342278	-0.041719438	NA
chr12	6492579	6493521	943	*	9	0.002471938	1	0.999996231	1	-0.046161939	-0.02739218	LTBR
chr3	147113918	147116807	2890	*	9	0.002611893	1	0.999996231	1	-0.083278266	-0.055496263	ZIC1, ZIC4
chr12	53729570	53730421	852	*	10	0.002611893	1	0.999996231	1	-0.039536932	-0.025782947	SP7
chr11	69264259	69264679	421	*	4	0.00278039	1	0.999996231	1	-0.05776996	-0.035970223	NA
chr12	62583974	62584454	481	*	3	0.002826392	1	0.999996231	1	-0.047222134	-0.030689221	FAM19A2
chr12	13318480	13318625	146	*	2	0.002943157	1	0.999996231	1	-0.039667893	-0.032877031	NA
chr17	78747934	78748494	561	*	6	0.003141674	1	0.999996231	1	0.055769563	0.034015611	RPTOR
chr1	230249965	230250356	392	*	4	0.003141674	1	0.999996231	1	-0.061014882	-0.034183284	GALNT2
chr3	134083080	134083286	207	*	4	0.003168401	1	0.999996231	1	-0.032347204	-0.02905703	AMOTL2
chr9	72435533	72436057	525	*	8	0.003597655	1	0.999996231	1	-0.036928802	-0.023072859	C9orf135, C9orf135-AS1
chr4	8024970	8025679	710	*	4	0.003637075	1	0.999996231	1	-0.037014378	-0.024287429	ABLIM2
chr5	178622572	178623035	464	*	3	0.003854927	1	0.999996231	1	0.036742059	0.032206926	ADAMTS2
chr11	67417958	67418365	408	*	9	0.00403702	1	0.999996231	1	-0.07118843	-0.033285264	ACY3
chr2	47296930	47297177	248	*	2	0.004092731	1	0.999996231	1	0.063305297	0.049942541	TTC7A, AC073283.7, C2orf61, RP11-761B3.1
chr8	93522056	93522271	216	*	4	0.004231848	1	0.999996231	1	0.066790036	0.048208819	NA
chr17	1094029	1094555	527	*	7	0.004307234	1	0.999996231	1	0.058990323	0.0366968	ABR
chr4	38858210	38858623	414	*	5	0.004386832	1	0.999996231	1	0.035743364	0.031126178	TLR1, TLR6
chr5	153569823	153570512	690	*	3	0.004507799	1	0.999996231	1	0.010894572	0.004996204	MFAP3, GALNT10
chr10	135062102	135062155	54	*	2	0.004771569	1	0.999996231	1	-0.014122153	-0.00845002	NA
chr5	124080568	124081066	499	*	3	0.004832113	1	0.999996231	1	-0.041422573	-0.036290409	ZNF608
chr8	21608193	21608280	88	*	4	0.004976959	1	0.999996231	1	0.084697927	0.051916277	GFRA2
chr3	62361449	62361923	475	*	2	0.005163834	1	0.999996231	1	-0.045745851	-0.036468783	NA
chr7	158093198	158093277	80	*	3	0.005609572	1	0.999996231	1	-0.060625884	-0.038598106	PTPRN2
chr17	39534021	39534096	76	*	2	0.005690701	1	0.999996231	1	-0.06103941	-0.041052835	KRT34
chr2	85660497	85660999	503	*	4	0.005877148	1	0.999996231	1	0.053450452	0.02417756	SH2D6
chr8	144601734	144601883	150	*	5	0.006048855	1	0.999996231	1	-0.064015057	-0.052405641	ZC3H3
chr16	31225957	31226554	598	*	3	0.006083331	1	0.999996231	1	-0.03850383	-0.000139577	TRIM72
chr12	322587	323499	913	*	17	0.006164044	1	0.999996231	1	-0.025679803	-0.017355263	SLC6A12
chr3	42948169	42948816	648	*	3	0.006244606	1	0.999996231	1	-0.031116014	-0.022879142	RP11-141M3.5, KRBOX1, KRBOX1, ZNF662
chr1	170637600	170637796	197	*	3	0.006366757	1	0.999996231	1	-0.094330785	-0.058453183	PRRX1, RP1-79C4.4
chr15	74890681	74891439	759	*	6	0.00637012	1	0.999996231	1	-0.034849273	-0.030902646	CLK3
chr16	86370962	86371442	481	*	6	0.007055149	1	0.999996231	1	-0.070000791	-0.031147486	LINC00917
chr14	94890003	94890187	185	*	2	0.007134573	1	0.999996231	1	-0.02724332	-0.013569571	NA
chr16	88091073	88091471	399	*	3	0.00721393	1	0.999996231	1	0.066756018	0.040572605	BANP
chr3	169531731	169531783	53	*	2	0.007215459	1	0.999996231	1	-0.061944973	-0.048088735	NA
chr6	75917560	75918165	606	*	3	0.007278153	1	0.999996231	1	-0.066217237	-0.052456006	NA
chr2	127963330	127963590	261	*	8	0.007767901	1	0.999996231	1	0.070946704	0.03979671	CYP27C1
chr7	150759376	150760122	747	*	9	0.007859055	1	0.999996231	1	0.048686017	0.018730013	SLC4A2
chr19	36157282	36157825	544	*	7	0.008021234	1	0.999996231	1	0.040124875	0.020513308	UPK1A
chr7	35301069	35301188	120	*	2	0.008046557	1	0.999996231	1	-0.024692213	-0.021028922	NA
chr10	133955411	133955570	160	*	3	0.008285675	1	0.999996231	1	0.055791672	0.045125892	JAKMIP3
chr17	80968667	80969109	443	*	3	0.008289328	1	0.999996231	1	0.05678486	0.030231403	B3GNTL1
chr13	34184663	34185311	649	*	8	0.008327813	1	0.999996231	1	0.054723463	0.03754757	RP11-37L2.1, RP11-141M1.3
chr2	45397802	45398381	580	*	7	0.008338774	1	0.999996231	1	-0.054812099	-0.028812961	LINC01121
chr6	30153760	30154330	571	*	7	0.009500579	1	0.999996231	1	-0.040729653	-0.017041293	TRIM26
chr11	69919524	69919990	467	*	3	0.009582099	1	0.999996231	1	-0.044002956	-0.039452326	ANO1-AS2
chr3	126857123	126857489	367	*	2	0.009723792	1	0.999996231	1	0.068045216	0.040266048	NA
chr11	63973199	63973536	338	*	3	0.009794387	1	0.999996231	1	-0.025672202	-0.020195923	NA
chr17	80571424	80571817	394	*	5	0.009910477	1	0.999996231	1	-0.046407763	-0.034943481	FOXK2
chr8	28573503	28574167	665	*	5	0.010138174	1	0.999996231	1	0.023099447	0.013868343	EXTL3
chr1	3623102	3623605	504	*	5	0.010620654	1	0.999996231	1	-0.012653428	-0.009448018	TP73
chr3	194014928	194015171	244	*	2	0.010768417	1	0.999996231	1	0.03939555	0.035514826	LINC00887
chr12	56732427	56732615	189	*	3	0.0111397	1	0.999996231	1	-0.056367412	-0.033609569	NA
chr2	239140032	239140369	338	*	7	0.011308739	1	0.999996231	1	-0.06918492	-0.039747536	AC096574.4, AC016757.3
chr20	61973941	61974165	225	*	3	0.011418967	1	0.999996231	1	0.053087174	0.03190432	NA
chr13	112725605	112726124	520	*	5	0.011589503	1	0.999996231	1	-0.049126971	-0.029100792	SOX1
chr6	170449417	170449587	171	*	3	0.011775497	1	0.999996231	1	-0.041416757	-0.032817178	NA
chr10	135278901	135279147	247	*	4	0.012200821	1	0.999996231	1	0.062763652	0.042726051	RP11-108K14.4, SPRN
chr11	64146487	64146871	385	*	5	0.012585557	1	0.999996231	1	0.044263677	0.029696069	NA
chr20	48892065	48892083	19	*	2	0.012686947	1	0.999996231	1	-0.037466725	-0.027067229	RP11-290F20.3
chr17	77763166	77763497	332	*	3	0.012687967	1	0.999996231	1	-0.028003663	-0.018456595	NA
chr4	139609965	139610188	224	*	4	0.012912173	1	0.999996231	1	-0.065120418	-0.043778305	NA
chr1	10510396	10510499	104	*	3	0.01348919	1	0.999996231	1	0.036954499	0.028721788	APITD1-CORT, APITD1, CORT
chr1	16539119	16539341	223	*	2	0.01353868	1	0.999996231	1	-0.055418405	-0.039281446	NA
chr3	141944946	141944952	7	*	2	0.013700287	1	0.999996231	1	0.09986533	0.080548458	NA
chr19	7981368	7981705	338	*	5	0.013977522	1	0.999996231	1	0.020018375	0.010542978	TGFBR3L
chr19	38691854	38692273	420	*	2	0.014347692	1	0.999996231	1	0.042781693	0.039403155	SIPA1L3
chr4	186734417	186734705	289	*	4	0.014366914	1	0.999996231	1	-0.061011982	-0.03724693	SORBS2
chr1	154929317	154929734	418	*	4	0.014395405	1	0.999996231	1	0.047459725	0.023888745	PYGO2
chr5	72676039	72676121	83	*	2	0.014445699	1	0.999996231	1	-0.042732484	-0.036091091	NA
chr6	170531180	170531435	256	*	4	0.014445699	1	0.999996231	1	-0.021021093	-0.011640407	NA
chr15	31621629	31622112	484	*	4	0.014445699	1	0.999996231	1	0.027864121	0.014389677	KLF13
chr19	7420431	7420502	72	*	2	0.01462036	1	0.999996231	1	0.033926574	0.030883553	CTB-133G6.1
chr1	161590955	161591591	637	*	3	0.014713453	1	0.999996231	1	-0.033451329	-0.015674428	FCGR2B, FCGR3A
chr2	171569132	171570003	872	*	6	0.014718085	1	0.999996231	1	0.054724907	0.034692719	LINC01124
chr4	3374483	3375144	662	*	5	0.015457933	1	0.999996231	1	-0.050862297	-0.038873019	RGS12
chr7	157926214	157926542	329	*	4	0.01554367	1	0.999996231	1	0.040683188	0.020108543	PTPRN2
chr11	268923	269327	405	*	4	0.015737332	1	0.999996231	1	-0.049494663	-0.037564225	NA
chr11	31849061	31849262	202	*	5	0.016870354	1	0.999996231	1	-0.036438088	-0.032308403	RCN1
chr8	145162905	145163136	232	*	3	0.01699806	1	0.999996231	1	-0.061970237	-0.042757819	KIAA1875, SHARPIN
chr10	30818479	30818581	103	*	2	0.017653754	1	0.999996231	1	-0.044708324	-0.03720992	NA
chr6	41168801	41169049	249	*	6	0.01792641	1	0.999996231	1	0.042016514	-0.005074234	TREML2
chr8	124194770	124195058	289	*	6	0.01793277	1	0.999996231	1	-0.023278213	-0.010068475	FAM83A, RP11-539E17.5
chr1	204244837	204245044	208	*	3	0.01855943	1	0.999996231	1	0.0334297	0.030786807	PLEKHA6
chr2	24307957	24308302	346	*	6	0.01899517	1	0.999996231	1	-0.053396446	-0.042527319	FAM228B, TP53I3
chr5	42756950	42757171	222	*	3	0.02049062	1	0.999996231	1	-0.063843967	-0.055992135	CCDC152
chr5	176797920	176798049	130	*	3	0.020798594	1	0.999996231	1	0.07230716	0.047845638	RGS14
chr7	35298391	35299217	827	*	5	0.020798594	1	0.999996231	1	-0.103066498	-0.069553272	AC009531.2
chr6	31021744	31022286	543	*	6	0.021058507	1	0.999996231	1	-0.038173235	-0.024289979	HCG22
chr3	183994073	183994568	496	*	5	0.02183467	1	0.999996231	1	-0.038464403	-0.021099996	EIF2B5, ECE2
chr17	77037916	77037965	50	*	3	0.02252092	1	0.999996231	1	0.030719353	0.027347489	C1QTNF1
chr4	3387765	3387994	230	*	3	0.022726038	1	0.999996231	1	-0.057184008	-0.04030804	RGS12
chr5	7756255	7756274	20	*	2	0.022895805	1	0.999996231	1	-0.043613524	-0.027560186	ADCY2
chr11	1293766	1293918	153	*	2	0.023163733	1	0.999996231	1	0.051217575	0.037640273	NA
chr17	47287931	47288569	639	*	7	0.023591684	1	0.999996231	1	-0.020988159	-0.011700294	ABI3, GNGT2
chr19	3179364	3179545	182	*	2	0.024180588	1	0.999996231	1	-0.027931782	-0.018989281	S1PR4
chr11	1120889	1121113	225	*	4	0.024568293	1	0.999996231	1	-0.028160993	-0.016768555	NA
chr12	132864231	132864833	603	*	3	0.024617875	1	0.999996231	1	0.032632879	0.02184649	GALNT9
chr12	39538854	39539422	569	*	4	0.025240963	1	0.999996231	1	-0.038206288	-0.030593904	NA
chr11	11437880	11438208	329	*	2	0.025442394	1	0.999996231	1	-0.032425822	-0.026678965	GALNT18
chr10	1602944	1603203	260	*	2	0.026144628	1	0.999996231	1	-0.032916953	-0.029257835	ADARB2
chr1	144994542	144995101	560	*	8	0.026144628	1	0.999996231	1	0.027966446	0.019715957	PDE4DIP
chr8	144824625	144824658	34	*	4	0.026144628	1	0.999996231	1	0.056239348	0.043025325	FAM83H-AS1
chr14	44922659	44922841	183	*	2	0.027070294	1	0.999996231	1	0.079376838	0.072996765	RP11-99L13.1
chr17	4337082	4337231	150	*	6	0.027086398	1	0.999996231	1	-0.037395818	-0.017190657	SPNS3
chr7	100106939	100107213	275	*	5	0.027206668	1	0.999996231	1	0.053590242	0.034058326	NA
chr5	176107020	176107201	182	*	3	0.027442425	1	0.999996231	1	-0.042426743	-0.036652763	NA
chr3	13681619	13681764	146	*	2	0.027525325	1	0.999996231	1	-0.061066688	-0.046915927	NA
chr4	187491362	187491428	67	*	2	0.027728715	1	0.999996231	1	-0.071131054	-0.053035252	NA
chr13	23898556	23899029	474	*	3	0.027893566	1	0.999996231	1	-0.042479337	-0.034136001	SGCG
chr1	2427655	2428080	426	*	2	0.028107732	1	0.999996231	1	-0.032484328	-0.021410217	PLCH2
chr4	83675306	83675840	535	*	3	0.028427583	1	0.999996231	1	0.036578424	0.022957995	SCD5
chr17	9604352	9604414	63	*	3	0.028505848	1	0.999996231	1	0.042288766	0.032815841	USP43
chr7	999981	1000210	230	*	3	0.028559711	1	0.999996231	1	0.053634942	0.044485639	COX19
chr12	92537425	92537502	78	*	3	0.028559711	1	0.999996231	1	-0.070645691	-0.050135251	BTG1
chr10	124578028	124578263	236	*	3	0.028710818	1	0.999996231	1	-0.055385703	-0.039807391	NA
chr7	162457	162838	382	*	3	0.028766693	1	0.999996231	1	0.051114954	0.03701842	RP11-90P13.1
chr22	45724922	45724948	27	*	2	0.028902598	1	0.999996231	1	-0.063364644	-0.038601675	FAM118A
chr2	190119363	190119419	57	*	2	0.029016728	1	0.999996231	1	0.071200456	0.059224816	NA
chr3	196351550	196352142	593	*	4	0.02905947	1	0.999996231	1	-0.049362297	-0.023021124	NA
chr6	158252033	158252194	162	*	2	0.029420319	1	0.999996231	1	0.053340309	0.031263965	SNX9
chr5	77140381	77140808	428	*	3	0.029508655	1	0.999996231	1	-0.01084607	-0.006936265	TBCA
chr1	20250186	20250298	113	*	4	0.029519042	1	0.999996231	1	-0.051359192	-0.042713485	NA
chr2	240036791	240036897	107	*	2	0.030211924	1	0.999996231	1	0.046982334	0.040422414	HDAC4
chr16	85671115	85671191	77	*	2	0.030718723	1	0.999996231	1	-0.043606911	-0.018564752	GSE1
chr3	58563591	58563907	317	*	7	0.030837237	1	0.999996231	1	-0.046189501	-0.031441796	FAM107A
chr1	207038406	207038496	91	*	3	0.031215947	1	0.999996231	1	-0.039558694	-0.023680918	NA
chr8	22786190	22786374	185	*	3	0.032003045	1	0.999996231	1	0.052124336	0.035210494	PEBP4
chr7	4802132	4802351	220	*	2	0.032035699	1	0.999996231	1	0.007661555	0.00631422	FOXK1
chr16	56815704	56816094	391	*	4	0.032538852	1	0.999996231	1	-0.041921548	-0.031142787	NUP93
chr1	46805334	46805340	7	*	2	0.033165623	1	0.999996231	1	0.065048281	0.059301303	NA
chr9	128004697	128004773	77	*	2	0.033389635	1	0.999996231	1	-0.065878105	-0.04906017	RP11-65N13.8
chr5	6687293	6687417	125	*	4	0.034124514	1	0.999996231	1	-0.057390344	-0.042197821	CTD-2044J15.1
chr2	238238916	238238997	82	*	3	0.035649057	1	0.999996231	1	-0.050697568	-0.036658418	COL6A3
chr12	132923339	132923567	229	*	2	0.035739505	1	0.999996231	1	-0.04150551	-0.034382575	NA
chr19	36019108	36019198	91	*	2	0.036495713	1	0.999996231	1	-0.036135017	-0.024632126	SBSN
chr7	1782346	1782755	410	*	4	0.037246996	1	0.999996231	1	-0.038848717	-0.028528164	ELFN1
chr11	68181288	68181383	96	*	2	0.03804328	1	0.999996231	1	-0.037087642	-0.030499374	LRP5
chr11	320929	320940	12	*	2	0.038626659	1	0.999996231	1	0.120306347	0.111730663	RP11-326C3.11, IFITM3
chr2	198650880	198651223	344	*	8	0.038643796	1	0.999996231	1	-0.03931773	-0.02008956	BOLL
chr21	47813364	47813491	128	*	4	0.038941475	1	0.999996231	1	0.03231428	0.02724936	PCNT
chr9	98221588	98221619	32	*	2	0.039241101	1	0.999996231	1	-0.028186655	-0.024726335	PTCH1
chr5	13783922	13783956	35	*	2	0.039329211	1	0.999996231	1	0.051111394	0.042494062	DNAH5
chr11	1509062	1509296	235	*	3	0.040632818	1	0.999996231	1	0.077773307	0.040585629	MOB2
chr4	1107487	1107983	497	*	8	0.040891463	1	0.999996231	1	0.062464697	0.033382209	RP11-20I20.2
chr1	201708419	201708718	300	*	5	0.041250939	1	0.999996231	1	-0.103351099	-0.034375473	NAV1, IPO9-AS1
chr14	105532012	105532252	241	*	7	0.041777251	1	0.999996231	1	-0.023740337	-0.011627447	NA
chr2	24397787	24397871	85	*	5	0.042893132	1	0.999996231	1	-0.052571442	-0.041063393	RP11-507M3.1, AC008073.7
chr2	10508512	10508603	92	*	2	0.043142891	1	0.999996231	1	-0.039233336	-0.034822268	HPCAL1
chr6	158080676	158080750	75	*	2	0.043672458	1	0.999996231	1	-0.066665988	-0.045327815	ZDHHC14
chr16	2126939	2127004	66	*	2	0.044103002	1	0.999996231	1	-0.026492084	-0.02308747	TSC2
chr1	1297187	1297240	54	*	4	0.044370863	1	0.999996231	1	0.04530674	0.031789305	NA
chr1	117130424	117130621	198	*	2	0.046007864	1	0.999996231	1	-0.043738449	-0.036531841	IGSF3
chr5	176067216	176067282	67	*	2	0.046995499	1	0.999996231	1	0.058121788	0.056743584	EIF4E1B
chr10	3150966	3151121	156	*	3	0.048650605	1	0.999996231	1	0.040653348	0.030013638	PFKP
