## Supplementary material for "Parkinson’s Disease-Associated, Sex-specific Changes in DNA Methylation at *PARK7* (DJ-1), *ATXN1, SLC17A6, NR4A2*, and *PTPRN2* in Cortical Neurons": biorxiv_Kochmanski_SupplementaryFile9_080921.csv

Male DMR - GOBP Enrichment Results
	ID	Description	GeneRatio	BgRatio	pvalue	p.adjust	qvalue	geneID	Count
GO:1902287	GO:1902287	semaphorin-plexin signaling pathway involved in axon guidance	3/120	12/16776	7.49E-05	0.062738361	0.059999925	PLXNB1/PLXNC1/PLXNB3	3
GO:0046530	GO:0046530	photoreceptor cell differentiation	5/120	62/16776	8.05E-05	0.062738361	0.059999925	RP1/FSCN2/USH1C/TRPM1/NOTCH1	5
GO:1902285	GO:1902285	semaphorin-plexin signaling pathway involved in neuron projection guidance	3/120	13/16776	9.69E-05	0.062738361	0.059999925	PLXNB1/PLXNC1/PLXNB3	3
GO:0042462	GO:0042462	eye photoreceptor cell development	4/120	35/16776	0.000109826	0.062738361	0.059999925	RP1/FSCN2/USH1C/TRPM1	4
Female DMR - GOBP Enrichment Results
	ID	Description	GeneRatio	BgRatio	pvalue	p.adjust	qvalue	geneID	Count
GO:0033500	GO:0033500	carbohydrate homeostasis	7/71	233/16776	5.69E-05	0.049227601	0.043072437	CRH/IL6/PTPRN2/ANO1/FOXK2/LRP5/PTCH1	7
GO:0042593	GO:0042593	glucose homeostasis	7/71	233/16776	5.69E-05	0.049227601	0.043072437	CRH/IL6/PTPRN2/ANO1/FOXK2/LRP5/PTCH1	7
GO:0045165	GO:0045165	cell fate commitment	7/71	264/16776	0.000124383	0.049227601	0.043072437	TBX15/PROX1/NR2E1/IL6/PRRX1/SOX1/PTCH1	7
GO:0035773	GO:0035773	insulin secretion involved in cellular response to glucose stimulus	4/71	61/16776	0.000128121	0.049227601	0.043072437	CRH/PTPRN2/ANO1/LRP5	4
GO:0048745	GO:0048745	smooth muscle tissue development	3/71	24/16776	0.000137943	0.049227601	0.043072437	PROX1/FOXP2/PTCH1	3
GO:0002053	GO:0002053	positive regulation of mesenchymal cell proliferation	3/71	25/16776	0.000156278	0.049227601	0.043072437	FOXP2/PRRX1/LRP5	3
