## Supplementary material for "Parkinson’s Disease-Associated, Sex-specific Changes in DNA Methylation at *PARK7* (DJ-1), *ATXN1, SLC17A6, NR4A2*, and *PTPRN2* in Cortical Neurons": meta_data.csv

Sample_ID	Subject.ID	subject	Title	Index	Sample_Name	Sample_Well	Sample_Plate	Assay	Assay_1	Disease	Disease_coded	PI	Sentrix_ID	Array	Batch	Manifest	Assay_type	Date	Experiment_name	Race	Gender	Age	PMI	Location	Basename
00_09	00_09	1	Neuron_BS_51	58	00_09_N_BS	B08	MSA4	1	BS	PD	2	Bernstein	204813570090	R02C01	1	B	MethylationEPIC_v-1-0_B5	12/23/20	BERA_20201130_oxBS_EPIC	1	1	64	4	./idat/BERA_20201130_oxBS_EPIC1	./idat/BERA_20201130_oxBS_EPIC1/204813570090/204813570090_R02C01
00_27	00_27	2	Neuron_BS_52	61	00_27_N_BS	E08	MSA4	1	BS	PD	2	Bernstein	204813570090	R05C01	1	B	MethylationEPIC_v-1-0_B5	12/23/20	BERA_20201130_oxBS_EPIC	1	2	73	2.16	./idat/BERA_20201130_oxBS_EPIC1	./idat/BERA_20201130_oxBS_EPIC1/204813570090/204813570090_R05C01
00_45	00_45	3	Neuron_BS_53	48	00_45_N_BS	H06	MSA4	1	BS	PD	2	Bernstein	204813550117	R08C01	1	B	MethylationEPIC_v-1-0_B5	12/23/20	BERA_20201130_oxBS_EPIC	1	1	70	1.83	./idat/BERA_20201130_oxBS_EPIC1	./idat/BERA_20201130_oxBS_EPIC1/204813550117/204813550117_R08C01
01_31	01_31	4	Neuron_bs_1	190	01_31_N_BS	F12	MSA4_1	1	BS	Control	1	Bernstein	204813570087	R06C01	2	B	MethylationEPIC_v-1-0_B5	12/30/30	BERA_20201130_oxBS_EPIC	1	1	81	2.75	./idat/BERA_20201130_oxBS_EPIC2	./idat/BERA_20201130_oxBS_EPIC2/204813570087/204813570087_R06C01
01_37	01_37	5	Neuron_bs_2	187	01_37_N_BS	C12	MSA4_1	1	BS	Control	1	Bernstein	204813570087	R03C01	2	B	MethylationEPIC_v-1-0_B5	12/30/30	BERA_20201130_oxBS_EPIC	1	2	88	3	./idat/BERA_20201130_oxBS_EPIC2	./idat/BERA_20201130_oxBS_EPIC2/204813570087/204813570087_R03C01
01_44	01_44	6	Neuron_bs_3	137	01_44_N_BS	A06	MSA4_1	1	BS	Control	1	Bernstein	204842600015	R01C01	2	B	MethylationEPIC_v-1-0_B5	12/30/30	BERA_20201130_oxBS_EPIC	1	2	78	2.83	./idat/BERA_20201130_oxBS_EPIC2	./idat/BERA_20201130_oxBS_EPIC2/204842600015/204842600015_R01C01
01_46	01_46	7	Neuron_bs_4	143	01_46_N_BS	G06	MSA4_1	1	BS	Control	1	Bernstein	204842600015	R07C01	2	B	MethylationEPIC_v-1-0_B5	12/30/30	BERA_20201130_oxBS_EPIC	1	2	90	3	./idat/BERA_20201130_oxBS_EPIC2	./idat/BERA_20201130_oxBS_EPIC2/204842600015/204842600015_R07C01
02_15	02_15	8	Neuron_BS_54	141	02_15_N_BS	E06	MSA4_1	1	BS	PD	2	Bernstein	204842600015	R05C01	2	B	MethylationEPIC_v-1-0_B5	12/30/30	BERA_20201130_oxBS_EPIC	1	2	78	3.5	./idat/BERA_20201130_oxBS_EPIC2	./idat/BERA_20201130_oxBS_EPIC2/204842600015/204842600015_R05C01
02_17	02_17	9	Neuron_BS_55	34	02_17_N_BS	B05	MSA4	1	BS	PD	2	Bernstein	204813550060	R02C01	1	B	MethylationEPIC_v-1-0_B5	12/23/20	BERA_20201130_oxBS_EPIC	1	2	82	3	./idat/BERA_20201130_oxBS_EPIC1	./idat/BERA_20201130_oxBS_EPIC1/204813550060/204813550060_R02C01
02_27	02_27	10	Neuron_bs_5	196	02_27_N_BS	D01	MSA4_2	1	BS	Control	1	Bernstein	204813560012	R04C01	2	B	MethylationEPIC_v-1-0_B5	12/30/30	BERA_20201130_oxBS_EPIC	1	1	86	3	./idat/BERA_20201130_oxBS_EPIC2	./idat/BERA_20201130_oxBS_EPIC2/204813560012/204813560012_R04C01
02_33	02_33	11	Neuron_bs_6	144	02_33_N_BS	H06	MSA4_1	1	BS	Control	1	Bernstein	204842600015	R08C01	2	B	MethylationEPIC_v-1-0_B5	12/30/30	BERA_20201130_oxBS_EPIC	1	1	85	2.25	./idat/BERA_20201130_oxBS_EPIC2	./idat/BERA_20201130_oxBS_EPIC2/204842600015/204842600015_R08C01
03_11	03_11	12	Neuron_bs_7	139	03_11_N_BS	C06	MSA4_1	1	BS	Control	1	Bernstein	204842600015	R03C01	2	B	MethylationEPIC_v-1-0_B5	12/30/30	BERA_20201130_oxBS_EPIC	1	2	95	2.66	./idat/BERA_20201130_oxBS_EPIC2	./idat/BERA_20201130_oxBS_EPIC2/204842600015/204842600015_R03C01
03_15	03_15	13	Neuron_bs_8	165	03_15_N_BS	E09	MSA4_1	1	BS	Control	1	Bernstein	204813570102	R05C01	2	B	MethylationEPIC_v-1-0_B5	12/30/30	BERA_20201130_oxBS_EPIC	1	1	80	3.25	./idat/BERA_20201130_oxBS_EPIC2	./idat/BERA_20201130_oxBS_EPIC2/204813570102/204813570102_R05C01
03_25	03_25	14	Neuron_BS_56	53	03_25_N_BS	E07	MSA4	1	BS	PD	2	Bernstein	204813550138	R05C01	1	B	MethylationEPIC_v-1-0_B5	12/23/20	BERA_20201130_oxBS_EPIC	1	1	78	2.5	./idat/BERA_20201130_oxBS_EPIC1	./idat/BERA_20201130_oxBS_EPIC1/204813550138/204813550138_R05C01
03_28	03_28	15	Neuron_bs_9	148	03_28_N_BS	D07	MSA4_1	1	BS	Control	1	Bernstein	204842600038	R04C01	2	B	MethylationEPIC_v-1-0_B5	12/30/30	BERA_20201130_oxBS_EPIC	1	1	80	2.16	./idat/BERA_20201130_oxBS_EPIC2	./idat/BERA_20201130_oxBS_EPIC2/204842600038/204842600038_R04C01
03_29	03_29	16	Neuron_BS_57	82	03_29_N_BS	B11	MSA4	1	BS	PD	2	Bernstein	204813560047	R02C01	1	B	MethylationEPIC_v-1-0_B5	12/23/20	BERA_20201130_oxBS_EPIC	1	1	79	4.5	./idat/BERA_20201130_oxBS_EPIC1	./idat/BERA_20201130_oxBS_EPIC1/204813560047/204813560047_R02C01
03_39	03_39	17	Neuron_bs_10	197	03_39_N_BS	E01	MSA4_2	1	BS	Control	1	Bernstein	204813560012	R05C01	2	B	MethylationEPIC_v-1-0_B5	12/30/30	BERA_20201130_oxBS_EPIC	1	1	86	2.75	./idat/BERA_20201130_oxBS_EPIC2	./idat/BERA_20201130_oxBS_EPIC2/204813560012/204813560012_R05C01
03_41	03_41	18	Neuron_bs_11	81	03_41_N_BS	A11	MSA4	1	BS	Control	1	Bernstein	204813560047	R01C01	1	B	MethylationEPIC_v-1-0_B5	12/23/20	BERA_20201130_oxBS_EPIC	1	1	89	2.5	./idat/BERA_20201130_oxBS_EPIC1	./idat/BERA_20201130_oxBS_EPIC1/204813560047/204813560047_R01C01
03_43	03_43	19	Neuron_BS_58	92	03_43_N_BS	D12	MSA4	1	BS	PD	2	Bernstein	204813570122	R04C01	1	B	MethylationEPIC_v-1-0_B5	12/23/20	BERA_20201130_oxBS_EPIC	1	1	69	2.25	./idat/BERA_20201130_oxBS_EPIC1	./idat/BERA_20201130_oxBS_EPIC1/204813570122/204813570122_R04C01
03_47	03_47	20	Neuron_bs_12	151	03_47_N_BS	G07	MSA4_1	1	BS	Control	1	Bernstein	204842600038	R07C01	2	B	MethylationEPIC_v-1-0_B5	12/30/30	BERA_20201130_oxBS_EPIC	1	2	95	3.5	./idat/BERA_20201130_oxBS_EPIC2	./idat/BERA_20201130_oxBS_EPIC2/204842600038/204842600038_R07C01
03_48	03_48	21	Neuron_BS_59	147	03_48_N_BS	C07	MSA4_1	1	BS	PD	2	Bernstein	204842600038	R03C01	2	B	MethylationEPIC_v-1-0_B5	12/30/30	BERA_20201130_oxBS_EPIC	1	1	90	3	./idat/BERA_20201130_oxBS_EPIC2	./idat/BERA_20201130_oxBS_EPIC2/204842600038/204842600038_R03C01
03_51	03_51	22	Neuron_BS_60	163	03_51_N_BS	C09	MSA4_1	1	BS	PD	2	Bernstein	204813570102	R03C01	2	B	MethylationEPIC_v-1-0_B5	12/30/30	BERA_20201130_oxBS_EPIC	1	1	70	2.33	./idat/BERA_20201130_oxBS_EPIC2	./idat/BERA_20201130_oxBS_EPIC2/204813570102/204813570102_R03C01
03_63	03_63	23	Neuron_bs_13	56	03_63_N_BS	H07	MSA4	1	BS	Control	1	Bernstein	204813550138	R08C01	1	B	MethylationEPIC_v-1-0_B5	12/23/20	BERA_20201130_oxBS_EPIC	1	2	83	3.25	./idat/BERA_20201130_oxBS_EPIC1	./idat/BERA_20201130_oxBS_EPIC1/204813550138/204813550138_R08C01
04_05	04_05	24	Neuron_bs_14	156	04_05_N_BS	D08	MSA4_1	1	BS	Control	1	Bernstein	204842600055	R04C01	2	B	MethylationEPIC_v-1-0_B5	12/30/30	BERA_20201130_oxBS_EPIC	1	2	82	2.25	./idat/BERA_20201130_oxBS_EPIC2	./idat/BERA_20201130_oxBS_EPIC2/204842600055/204842600055_R04C01
04_17	04_17	25	Neuron_BS_61	153	04_17_N_BS	A08	MSA4_1	1	BS	PD	2	Bernstein	204842600055	R01C01	2	B	MethylationEPIC_v-1-0_B5	12/30/30	BERA_20201130_oxBS_EPIC	1	1	83	2	./idat/BERA_20201130_oxBS_EPIC2	./idat/BERA_20201130_oxBS_EPIC2/204842600055/204842600055_R01C01
04_38	04_38	26	Neuron_bs_15	60	04_38_N_BS	D08	MSA4	1	BS	Control	1	Bernstein	204813570090	R04C01	1	B	MethylationEPIC_v-1-0_B5	12/23/20	BERA_20201130_oxBS_EPIC	1	2	83	4.83	./idat/BERA_20201130_oxBS_EPIC1	./idat/BERA_20201130_oxBS_EPIC1/204813570090/204813570090_R04C01
05_12	05_12	27	Neuron_bs_16	49	05_12_N_BS	A07	MSA4	1	BS	Control	1	Bernstein	204813550138	R01C01	1	B	MethylationEPIC_v-1-0_B5	12/23/20	BERA_20201130_oxBS_EPIC	1	2	88	2	./idat/BERA_20201130_oxBS_EPIC1	./idat/BERA_20201130_oxBS_EPIC1/204813550138/204813550138_R01C01
05_16	05_16	28	Neuron_bs_17	90	05_16_N_BS	B12	MSA4	1	BS	Control	1	Bernstein	204813570122	R02C01	1	B	MethylationEPIC_v-1-0_B5	12/23/20	BERA_20201130_oxBS_EPIC	1	1	82	3	./idat/BERA_20201130_oxBS_EPIC1	./idat/BERA_20201130_oxBS_EPIC1/204813570122/204813570122_R02C01
05_17	05_17	29	Neuron_BS_62	146	05_17_N_BS	B07	MSA4_1	1	BS	PD	2	Bernstein	204842600038	R02C01	2	B	MethylationEPIC_v-1-0_B5	12/30/30	BERA_20201130_oxBS_EPIC	1	2	84	2	./idat/BERA_20201130_oxBS_EPIC2	./idat/BERA_20201130_oxBS_EPIC2/204842600038/204842600038_R02C01
05_60	05_60	30	Neuron_BS_63	85	05_60_N_BS	E11	MSA4	1	BS	PD	2	Bernstein	204813560047	R05C01	1	B	MethylationEPIC_v-1-0_B5	12/23/20	BERA_20201130_oxBS_EPIC	1	1	72	3.5	./idat/BERA_20201130_oxBS_EPIC1	./idat/BERA_20201130_oxBS_EPIC1/204813560047/204813560047_R05C01
06_15	06_15	31	Neuron_bs_18	40	06_15_N_BS	H05	MSA4	1	BS	Control	1	Bernstein	204813550060	R08C01	1	B	MethylationEPIC_v-1-0_B5	12/23/20	BERA_20201130_oxBS_EPIC	1	2	87	2.5	./idat/BERA_20201130_oxBS_EPIC1	./idat/BERA_20201130_oxBS_EPIC1/204813550060/204813550060_R08C01
06_21	06_21	32	Neuron_bs_19	140	06_21_N_BS	D06	MSA4_1	1	BS	Control	1	Bernstein	204842600015	R04C01	2	B	MethylationEPIC_v-1-0_B5	12/30/30	BERA_20201130_oxBS_EPIC	1	1	73	2.5	./idat/BERA_20201130_oxBS_EPIC2	./idat/BERA_20201130_oxBS_EPIC2/204842600015/204842600015_R04C01
06_44	06_44	33	Neuron_BS_64	157	06_44_N_BS	E08	MSA4_1	1	BS	PD	2	Bernstein	204842600055	R05C01	2	B	MethylationEPIC_v-1-0_B5	12/30/30	BERA_20201130_oxBS_EPIC	1	1	79	2.5	./idat/BERA_20201130_oxBS_EPIC2	./idat/BERA_20201130_oxBS_EPIC2/204842600055/204842600055_R05C01
06_51	06_51	34	Neuron_BS_65	63	06_51_N_BS	G08	MSA4	1	BS	PD	2	Bernstein	204813570090	R07C01	1	B	MethylationEPIC_v-1-0_B5	12/23/20	BERA_20201130_oxBS_EPIC	1	2	87	2.16	./idat/BERA_20201130_oxBS_EPIC1	./idat/BERA_20201130_oxBS_EPIC1/204813570090/204813570090_R07C01
06_57	06_57	35	Neuron_bs_20	161	06_57_N_BS	A09	MSA4_1	1	BS	Control	1	Bernstein	204813570102	R01C01	2	B	MethylationEPIC_v-1-0_B5	12/30/30	BERA_20201130_oxBS_EPIC	1	1	92	3	./idat/BERA_20201130_oxBS_EPIC2	./idat/BERA_20201130_oxBS_EPIC2/204813570102/204813570102_R01C01
06_62	06_62	36	Neuron_BS_66	47	06_62_N_BS	G06	MSA4	1	BS	PD	2	Bernstein	204813550117	R07C01	1	B	MethylationEPIC_v-1-0_B5	12/23/20	BERA_20201130_oxBS_EPIC	1	2	82	4.16	./idat/BERA_20201130_oxBS_EPIC1	./idat/BERA_20201130_oxBS_EPIC1/204813550117/204813550117_R07C01
07_28	07_28	37	Neuron_bs_21	154	07_28_N_BS	B08	MSA4_1	1	BS	Control	1	Bernstein	204842600055	R02C01	2	B	MethylationEPIC_v-1-0_B5	12/30/30	BERA_20201130_oxBS_EPIC	1	1	86	4.75	./idat/BERA_20201130_oxBS_EPIC2	./idat/BERA_20201130_oxBS_EPIC2/204842600055/204842600055_R02C01
07_37	07_37	38	Neuron_bs_22	44	07_37_N_BS	D06	MSA4	1	BS	Control	1	Bernstein	204813550117	R04C01	1	B	MethylationEPIC_v-1-0_B5	12/23/20	BERA_20201130_oxBS_EPIC	1	1	89	5.5	./idat/BERA_20201130_oxBS_EPIC1	./idat/BERA_20201130_oxBS_EPIC1/204813550117/204813550117_R04C01
07_40	07_40	39	Neuron_BS_67	88	07_40_N_BS	H11	MSA4	1	BS	PD	2	Bernstein	204813560047	R08C01	1	B	MethylationEPIC_v-1-0_B5	12/23/20	BERA_20201130_oxBS_EPIC	1	1	69	4.16	./idat/BERA_20201130_oxBS_EPIC1	./idat/BERA_20201130_oxBS_EPIC1/204813560047/204813560047_R08C01
07_46	07_46	40	Neuron_bs_23	158	07_46_N_BS	F08	MSA4_1	1	BS	Control	1	Bernstein	204842600055	R06C01	2	B	MethylationEPIC_v-1-0_B5	12/30/30	BERA_20201130_oxBS_EPIC	1	2	91	5	./idat/BERA_20201130_oxBS_EPIC2	./idat/BERA_20201130_oxBS_EPIC2/204842600055/204842600055_R06C01
08_40	08_40	41	Neuron_bs_24	152	08_40_N_BS	H07	MSA4_1	1	BS	Control	1	Bernstein	204842600038	R08C01	2	B	MethylationEPIC_v-1-0_B5	12/30/30	BERA_20201130_oxBS_EPIC	1	1	76	2.33	./idat/BERA_20201130_oxBS_EPIC2	./idat/BERA_20201130_oxBS_EPIC2/204842600038/204842600038_R08C01
08_55	08_55	42	Neuron_bs_25	162	08_55_N_BS	B09	MSA4_1	1	BS	Control	1	Bernstein	204813570102	R02C01	2	B	MethylationEPIC_v-1-0_B5	12/30/30	BERA_20201130_oxBS_EPIC	1	1	71	3	./idat/BERA_20201130_oxBS_EPIC2	./idat/BERA_20201130_oxBS_EPIC2/204813570102/204813570102_R02C01
08_74	08_74	43	Neuron_BS_68	135	08_74_N_BS	G05	MSA4_1	1	BS	PD	2	Bernstein	204842600041	R07C01	2	B	MethylationEPIC_v-1-0_B5	12/30/30	BERA_20201130_oxBS_EPIC	1	2	79	3.16	./idat/BERA_20201130_oxBS_EPIC2	./idat/BERA_20201130_oxBS_EPIC2/204842600041/204842600041_R07C01
08_85	08_85	44	Neuron_bs_26	133	08_85_N_BS	E05	MSA4_1	1	BS	Control	1	Bernstein	204842600041	R05C01	2	B	MethylationEPIC_v-1-0_B5	12/30/30	BERA_20201130_oxBS_EPIC	1	1	82	3.66	./idat/BERA_20201130_oxBS_EPIC2	./idat/BERA_20201130_oxBS_EPIC2/204842600041/204842600041_R05C01
08_88	08_88	45	Neuron_bs_27	194	08_88_N_BS	B01	MSA4_2	1	BS	Control	1	Bernstein	204813560012	R02C01	2	B	MethylationEPIC_v-1-0_B5	12/30/30	BERA_20201130_oxBS_EPIC	1	1	65	3.5	./idat/BERA_20201130_oxBS_EPIC2	./idat/BERA_20201130_oxBS_EPIC2/204813560012/204813560012_R02C01
08_90	08_90	46	Neuron_bs_28	94	08_90_N_BS	F12	MSA4	1	BS	Control	1	Bernstein	204813570122	R06C01	1	B	MethylationEPIC_v-1-0_B5	12/23/20	BERA_20201130_oxBS_EPIC	1	1	81	2.25	./idat/BERA_20201130_oxBS_EPIC1	./idat/BERA_20201130_oxBS_EPIC1/204813570122/204813570122_R06C01
09_12	09_12	47	Neuron_BS_69	36	09_12_N_BS	D05	MSA4	1	BS	PD	2	Bernstein	204813550060	R04C01	1	B	MethylationEPIC_v-1-0_B5	12/23/20	BERA_20201130_oxBS_EPIC	1	1	91	2.75	./idat/BERA_20201130_oxBS_EPIC1	./idat/BERA_20201130_oxBS_EPIC1/204813550060/204813550060_R04C01
09_19	09_19	48	Neuron_BS_70	155	09_19_N_BS	C08	MSA4_1	1	BS	PD	2	Bernstein	204842600055	R03C01	2	B	MethylationEPIC_v-1-0_B5	12/30/30	BERA_20201130_oxBS_EPIC	1	1	81	4	./idat/BERA_20201130_oxBS_EPIC2	./idat/BERA_20201130_oxBS_EPIC2/204842600055/204842600055_R03C01
09_50	09_50	49	Neuron_bs_29	195	09_50_N_BS	C01	MSA4_2	1	BS	Control	1	Bernstein	204813560012	R03C01	2	B	MethylationEPIC_v-1-0_B5	12/30/30	BERA_20201130_oxBS_EPIC	1	1	53	3.66	./idat/BERA_20201130_oxBS_EPIC2	./idat/BERA_20201130_oxBS_EPIC2/204813560012/204813560012_R03C01
09_52	09_52	50	Neuron_BS_71	37	09_52_N_BS	E05	MSA4	1	BS	PD	2	Bernstein	204813550060	R05C01	1	B	MethylationEPIC_v-1-0_B5	12/23/20	BERA_20201130_oxBS_EPIC	1	2	87	3	./idat/BERA_20201130_oxBS_EPIC1	./idat/BERA_20201130_oxBS_EPIC1/204813550060/204813550060_R05C01
09_57	09_57	51	Neuron_bs_30	150	09_57_N_BS	F07	MSA4_1	1	BS	Control	1	Bernstein	204842600038	R06C01	2	B	MethylationEPIC_v-1-0_B5	12/30/30	BERA_20201130_oxBS_EPIC	1	1	80	3.5	./idat/BERA_20201130_oxBS_EPIC2	./idat/BERA_20201130_oxBS_EPIC2/204842600038/204842600038_R06C01
10_20	10_20	52	Neuron_bs_31	160	10_20_N_BS	H08	MSA4_1	1	BS	Control	1	Bernstein	204842600055	R08C01	2	B	MethylationEPIC_v-1-0_B5	12/30/30	BERA_20201130_oxBS_EPIC	1	1	61	2.33	./idat/BERA_20201130_oxBS_EPIC2	./idat/BERA_20201130_oxBS_EPIC2/204842600055/204842600055_R08C01
10_22	10_22	53	Neuron_bs_32	57	10_22_N_BS	A08	MSA4	1	BS	Control	1	Bernstein	204813570090	R01C01	1	B	MethylationEPIC_v-1-0_B5	12/23/20	BERA_20201130_oxBS_EPIC	1	2	59	3.15	./idat/BERA_20201130_oxBS_EPIC1	./idat/BERA_20201130_oxBS_EPIC1/204813570090/204813570090_R01C01
10_26	10_26	54	Neuron_bs_33	200	10_26_N_BS	H01	MSA4_2	1	BS	Control	1	Bernstein	204813560012	R08C01	2	B	MethylationEPIC_v-1-0_B5	12/30/30	BERA_20201130_oxBS_EPIC	1	2	95	2.5	./idat/BERA_20201130_oxBS_EPIC2	./idat/BERA_20201130_oxBS_EPIC2/204813560012/204813560012_R08C01
10_28	10_28	55	Neuron_BS_72	46	10_28_N_BS	F06	MSA4	1	BS	PD	2	Bernstein	204813550117	R06C01	1	B	MethylationEPIC_v-1-0_B5	12/23/20	BERA_20201130_oxBS_EPIC	1	1	75	2.33	./idat/BERA_20201130_oxBS_EPIC1	./idat/BERA_20201130_oxBS_EPIC1/204813550117/204813550117_R06C01
10_39	10_39	56	Neuron_bs_34	91	10_39_N_BS	C12	MSA4	1	BS	Control	1	Bernstein	204813570122	R03C01	1	B	MethylationEPIC_v-1-0_B5	12/23/20	BERA_20201130_oxBS_EPIC	1	1	93	3	./idat/BERA_20201130_oxBS_EPIC1	./idat/BERA_20201130_oxBS_EPIC1/204813570122/204813570122_R03C01
10_63	10_63	57	Neuron_bs_35	134	10_63_N_BS	F05	MSA4_1	1	BS	Control	1	Bernstein	204842600041	R06C01	2	B	MethylationEPIC_v-1-0_B5	12/30/30	BERA_20201130_oxBS_EPIC	1	1	79	3	./idat/BERA_20201130_oxBS_EPIC2	./idat/BERA_20201130_oxBS_EPIC2/204842600041/204842600041_R06C01
10_70	10_70	58	Neuron_bs_36	41	10_70_N_BS	A06	MSA4	1	BS	Control	1	Bernstein	204813550117	R01C01	1	B	MethylationEPIC_v-1-0_B5	12/23/20	BERA_20201130_oxBS_EPIC	1	1	74	3.25	./idat/BERA_20201130_oxBS_EPIC1	./idat/BERA_20201130_oxBS_EPIC1/204813550117/204813550117_R01C01
11_54	11_54	59	Neuron_BS_73	43	11_54_N_BS	C06	MSA4	1	BS	PD	2	Bernstein	204813550117	R03C01	1	B	MethylationEPIC_v-1-0_B5	12/23/20	BERA_20201130_oxBS_EPIC	1	2	76	3.5	./idat/BERA_20201130_oxBS_EPIC1	./idat/BERA_20201130_oxBS_EPIC1/204813550117/204813550117_R03C01
11_88	11_88	60	Neuron_BS_74	199	11_88_N_BS	G01	MSA4_2	1	BS	PD	2	Bernstein	204813560012	R07C01	2	B	MethylationEPIC_v-1-0_B5	12/30/30	BERA_20201130_oxBS_EPIC	1	1	89	2.58	./idat/BERA_20201130_oxBS_EPIC2	./idat/BERA_20201130_oxBS_EPIC2/204813560012/204813560012_R07C01
11_90	11_90	61	Neuron_BS_75	188	11_90_N_BS	D12	MSA4_1	1	BS	PD	2	Bernstein	204813570087	R04C01	2	B	MethylationEPIC_v-1-0_B5	12/30/30	BERA_20201130_oxBS_EPIC	1	1	78	2.75	./idat/BERA_20201130_oxBS_EPIC2	./idat/BERA_20201130_oxBS_EPIC2/204813570087/204813570087_R04C01
12_21	12_21	62	Neuron_bs_37	198	12_21_N_BS	F01	MSA4_2	1	BS	Control	1	Bernstein	204813560012	R06C01	2	B	MethylationEPIC_v-1-0_B5	12/30/30	BERA_20201130_oxBS_EPIC	1	2	88	1.25	./idat/BERA_20201130_oxBS_EPIC2	./idat/BERA_20201130_oxBS_EPIC2/204813560012/204813560012_R06C01
12_29	12_29	63	Neuron_BS_76	33	12_29_N_BS	A05	MSA4	1	BS	PD	2	Bernstein	204813550060	R01C01	1	B	MethylationEPIC_v-1-0_B5	12/23/20	BERA_20201130_oxBS_EPIC	1	1	86	3	./idat/BERA_20201130_oxBS_EPIC1	./idat/BERA_20201130_oxBS_EPIC1/204813550060/204813550060_R01C01
12_34	12_34	64	Neuron_BS_77	185	12_34_N_BS	A12	MSA4_1	1	BS	PD	2	Bernstein	204813570087	R01C01	2	B	MethylationEPIC_v-1-0_B5	12/30/30	BERA_20201130_oxBS_EPIC	1	1	74	3.42	./idat/BERA_20201130_oxBS_EPIC2	./idat/BERA_20201130_oxBS_EPIC2/204813570087/204813570087_R01C01
12_42	12_42	65	Neuron_BS_78	193	12_42_N_BS	A01	MSA4_2	1	BS	PD	2	Bernstein	204813560012	R01C01	2	B	MethylationEPIC_v-1-0_B5	12/30/30	BERA_20201130_oxBS_EPIC	1	1	69	3.37	./idat/BERA_20201130_oxBS_EPIC2	./idat/BERA_20201130_oxBS_EPIC2/204813560012/204813560012_R01C01
12_56	12_56	66	Neuron_BS_79	89	12_56_N_BS	A12	MSA4	1	BS	PD	2	Bernstein	204813570122	R01C01	1	B	MethylationEPIC_v-1-0_B5	12/23/20	BERA_20201130_oxBS_EPIC	1	2	70	4.42	./idat/BERA_20201130_oxBS_EPIC1	./idat/BERA_20201130_oxBS_EPIC1/204813570122/204813570122_R01C01
13_05	13_05	67	Neuron_BS_80	59	13_05_N_BS	C08	MSA4	1	BS	PD	2	Bernstein	204813570090	R03C01	1	B	MethylationEPIC_v-1-0_B5	12/23/20	BERA_20201130_oxBS_EPIC	1	1	80	2.83	./idat/BERA_20201130_oxBS_EPIC1	./idat/BERA_20201130_oxBS_EPIC1/204813570090/204813570090_R03C01
13_11	13_11	68	Neuron_BS_81	95	13_11_N_BS	G12	MSA4	1	BS	PD	2	Bernstein	204813570122	R07C01	1	B	MethylationEPIC_v-1-0_B5	12/23/20	BERA_20201130_oxBS_EPIC	1	1	81	3.62	./idat/BERA_20201130_oxBS_EPIC1	./idat/BERA_20201130_oxBS_EPIC1/204813570122/204813570122_R07C01
13_40	13_40	69	Neuron_bs_38	38	13_40_N_BS	F05	MSA4	1	BS	Control	1	Bernstein	204813550060	R06C01	1	B	MethylationEPIC_v-1-0_B5	12/23/20	BERA_20201130_oxBS_EPIC	1	1	73	4.12	./idat/BERA_20201130_oxBS_EPIC1	./idat/BERA_20201130_oxBS_EPIC1/204813550060/204813550060_R06C01
13_49	13_49	70	Neuron_bs_39	166	13_49_N_BS	F09	MSA4_1	1	BS	Control	1	Bernstein	204813570102	R06C01	2	B	MethylationEPIC_v-1-0_B5	12/30/30	BERA_20201130_oxBS_EPIC	1	2	75	2.5	./idat/BERA_20201130_oxBS_EPIC2	./idat/BERA_20201130_oxBS_EPIC2/204813570102/204813570102_R06C01
13_52	13_52	71	Neuron_BS_82	164	13_52_N_BS	D09	MSA4_1	1	BS	PD	2	Bernstein	204813570102	R04C01	2	B	MethylationEPIC_v-1-0_B5	12/30/30	BERA_20201130_oxBS_EPIC	1	2	80	3.47	./idat/BERA_20201130_oxBS_EPIC2	./idat/BERA_20201130_oxBS_EPIC2/204813570102/204813570102_R04C01
14_12	14_12	72	Neuron_BS_83	84	14_12_N_BS	D11	MSA4	1	BS	PD	2	Bernstein	204813560047	R04C01	1	B	MethylationEPIC_v-1-0_B5	12/23/20	BERA_20201130_oxBS_EPIC	1	1	82	4.25	./idat/BERA_20201130_oxBS_EPIC1	./idat/BERA_20201130_oxBS_EPIC1/204813560047/204813560047_R04C01
15_04	15_04	73	Neuron_BS_84	136	15_04_N_BS	H05	MSA4_1	1	BS	PD	2	Bernstein	204842600041	R08C01	2	B	MethylationEPIC_v-1-0_B5	12/30/30	BERA_20201130_oxBS_EPIC	1	2	72	3.58	./idat/BERA_20201130_oxBS_EPIC2	./idat/BERA_20201130_oxBS_EPIC2/204842600041/204842600041_R08C01
15_46	15_46	74	Neuron_bs_40	50	15_46_N_BS	B07	MSA4	1	BS	Control	1	Bernstein	204813550138	R02C01	1	B	MethylationEPIC_v-1-0_B5	12/23/20	BERA_20201130_oxBS_EPIC	1	2	82	2.07	./idat/BERA_20201130_oxBS_EPIC1	./idat/BERA_20201130_oxBS_EPIC1/204813550138/204813550138_R02C01
15_54	15_54	75	Neuron_BS_85	83	15_54_N_BS	C11	MSA4	1	BS	PD	2	Bernstein	204813560047	R03C01	1	B	MethylationEPIC_v-1-0_B5	12/23/20	BERA_20201130_oxBS_EPIC	1	1	85	3.97	./idat/BERA_20201130_oxBS_EPIC1	./idat/BERA_20201130_oxBS_EPIC1/204813560047/204813560047_R03C01
15_60	15_60	76	Neuron_bs_41	87	15_60_N_BS	G11	MSA4	1	BS	Control	1	Bernstein	204813560047	R07C01	1	B	MethylationEPIC_v-1-0_B5	12/23/20	BERA_20201130_oxBS_EPIC	1	1	82	3.33	./idat/BERA_20201130_oxBS_EPIC1	./idat/BERA_20201130_oxBS_EPIC1/204813560047/204813560047_R07C01
15_69	15_69	77	Neuron_BS_86	42	15_69_N_BS	B06	MSA4	1	BS	PD	2	Bernstein	204813550117	R02C01	1	B	MethylationEPIC_v-1-0_B5	12/23/20	BERA_20201130_oxBS_EPIC	1	1	79	2.5	./idat/BERA_20201130_oxBS_EPIC1	./idat/BERA_20201130_oxBS_EPIC1/204813550117/204813550117_R02C01
15_78	15_78	78	Neuron_bs_42	62	15_78_N_BS	F08	MSA4	1	BS	Control	1	Bernstein	204813570090	R06C01	1	B	MethylationEPIC_v-1-0_B5	12/23/20	BERA_20201130_oxBS_EPIC	1	2	93	2.92	./idat/BERA_20201130_oxBS_EPIC1	./idat/BERA_20201130_oxBS_EPIC1/204813570090/204813570090_R06C01
16_10	16_10	79	Neuron_bs_43	45	16_10_N_BS	E06	MSA4	1	BS	Control	1	Bernstein	204813550117	R05C01	1	B	MethylationEPIC_v-1-0_B5	12/23/20	BERA_20201130_oxBS_EPIC	1	1	83	4.25	./idat/BERA_20201130_oxBS_EPIC1	./idat/BERA_20201130_oxBS_EPIC1/204813550117/204813550117_R05C01
16_23	16_23	80	Neuron_BS_87	52	16_23_N_BS	D07	MSA4	1	BS	PD	2	Bernstein	204813550138	R04C01	1	B	MethylationEPIC_v-1-0_B5	12/23/20	BERA_20201130_oxBS_EPIC	1	1	78	3.3	./idat/BERA_20201130_oxBS_EPIC1	./idat/BERA_20201130_oxBS_EPIC1/204813550138/204813550138_R04C01
16_32	16_32	81	Neuron_bs_44	54	16_32_N_BS	F07	MSA4	1	BS	Control	1	Bernstein	204813550138	R06C01	1	B	MethylationEPIC_v-1-0_B5	12/23/20	BERA_20201130_oxBS_EPIC	1	1	79	4.3	./idat/BERA_20201130_oxBS_EPIC1	./idat/BERA_20201130_oxBS_EPIC1/204813550138/204813550138_R06C01
17_19	17_19	82	Neuron_bs_45	192	17_19_N_BS	H12	MSA4_1	1	BS	Control	1	Bernstein	204813570087	R08C01	2	B	MethylationEPIC_v-1-0_B5	12/30/30	BERA_20201130_oxBS_EPIC	1	2	53	3.95	./idat/BERA_20201130_oxBS_EPIC2	./idat/BERA_20201130_oxBS_EPIC2/204813570087/204813570087_R08C01
17_37	17_37	83	Neuron_bs_46	189	17_37_N_BS	E12	MSA4_1	1	BS	Control	1	Bernstein	204813570087	R05C01	2	B	MethylationEPIC_v-1-0_B5	12/30/30	BERA_20201130_oxBS_EPIC	1	2	52	4.67	./idat/BERA_20201130_oxBS_EPIC2	./idat/BERA_20201130_oxBS_EPIC2/204813570087/204813570087_R05C01
17_47	17_47	84	Neuron_BS_88	39	17_47_N_BS	G05	MSA4	1	BS	PD	2	Bernstein	204813550060	R07C01	1	B	MethylationEPIC_v-1-0_B5	12/23/20	BERA_20201130_oxBS_EPIC	1	1	95	5.23	./idat/BERA_20201130_oxBS_EPIC1	./idat/BERA_20201130_oxBS_EPIC1/204813550060/204813550060_R07C01
17_50	17_50	85	Neuron_bs_47	168	17_50_N_BS	H09	MSA4_1	1	BS	Control	1	Bernstein	204813570102	R08C01	2	B	MethylationEPIC_v-1-0_B5	12/30/30	BERA_20201130_oxBS_EPIC	1	1	90	3.41	./idat/BERA_20201130_oxBS_EPIC2	./idat/BERA_20201130_oxBS_EPIC2/204813570102/204813570102_R08C01
18_05	18_05	86	Neuron_BS_89	64	18_05_N_BS	H08	MSA4	1	BS	PD	2	Bernstein	204813570090	R08C01	1	B	MethylationEPIC_v-1-0_B5	12/23/20	BERA_20201130_oxBS_EPIC	1	1	84	3	./idat/BERA_20201130_oxBS_EPIC1	./idat/BERA_20201130_oxBS_EPIC1/204813570090/204813570090_R08C01
18_12	18_12	87	Neuron_BS_90	145	18_12_N_BS	A07	MSA4_1	1	BS	PD	2	Bernstein	204842600038	R01C01	2	B	MethylationEPIC_v-1-0_B5	12/30/30	BERA_20201130_oxBS_EPIC	1	2	71	3.08	./idat/BERA_20201130_oxBS_EPIC2	./idat/BERA_20201130_oxBS_EPIC2/204842600038/204842600038_R01C01
18_14	18_14	88	Neuron_BS_91	167	18_14_N_BS	G09	MSA4_1	1	BS	PD	2	Bernstein	204813570102	R07C01	2	B	MethylationEPIC_v-1-0_B5	12/30/30	BERA_20201130_oxBS_EPIC	1	1	81	4.92	./idat/BERA_20201130_oxBS_EPIC2	./idat/BERA_20201130_oxBS_EPIC2/204813570102/204813570102_R07C01
18_17	18_17	89	Neuron_bs_48	191	18_17_N_BS	G12	MSA4_1	1	BS	Control	1	Bernstein	204813570087	R07C01	2	B	MethylationEPIC_v-1-0_B5	12/30/30	BERA_20201130_oxBS_EPIC	1	2	87	3.08	./idat/BERA_20201130_oxBS_EPIC2	./idat/BERA_20201130_oxBS_EPIC2/204813570087/204813570087_R07C01
18_27	18_27	90	Neuron_BS_92	149	18_27_N_BS	E07	MSA4_1	1	BS	PD	2	Bernstein	204842600038	R05C01	2	B	MethylationEPIC_v-1-0_B5	12/30/30	BERA_20201130_oxBS_EPIC	1	1	89	4.18	./idat/BERA_20201130_oxBS_EPIC2	./idat/BERA_20201130_oxBS_EPIC2/204842600038/204842600038_R05C01
18_30	18_30	91	Neuron_BS_93	93	18_30_N_BS	E12	MSA4	1	BS	PD	2	Bernstein	204813570122	R05C01	1	B	MethylationEPIC_v-1-0_B5	12/23/20	BERA_20201130_oxBS_EPIC	1	2	83	3.15	./idat/BERA_20201130_oxBS_EPIC1	./idat/BERA_20201130_oxBS_EPIC1/204813570122/204813570122_R05C01
18_33	18_33	92	Neuron_BS_94	51	18_33_N_BS	C07	MSA4	1	BS	PD	2	Bernstein	204813550138	R03C01	1	B	MethylationEPIC_v-1-0_B5	12/23/20	BERA_20201130_oxBS_EPIC	1	1	76	3.3	./idat/BERA_20201130_oxBS_EPIC1	./idat/BERA_20201130_oxBS_EPIC1/204813550138/204813550138_R03C01
18_39	18_39	93	Neuron_BS_95	186	18_39_N_BS	B12	MSA4_1	1	BS	PD	2	Bernstein	204813570087	R02C01	2	B	MethylationEPIC_v-1-0_B5	12/30/30	BERA_20201130_oxBS_EPIC	1	2	86	3.87	./idat/BERA_20201130_oxBS_EPIC2	./idat/BERA_20201130_oxBS_EPIC2/204813570087/204813570087_R02C01
18_64	18_64	94	Neuron_bs_49	35	18_64_N_BS	C05	MSA4	1	BS	Control	1	Bernstein	204813550060	R03C01	1	B	MethylationEPIC_v-1-0_B5	12/23/20	BERA_20201130_oxBS_EPIC	99	1	72	4.6	./idat/BERA_20201130_oxBS_EPIC1	./idat/BERA_20201130_oxBS_EPIC1/204813550060/204813550060_R03C01
18_65	18_65	95	Neuron_BS_96	159	18_65_N_BS	G08	MSA4_1	1	BS	PD	2	Bernstein	204842600055	R07C01	2	B	MethylationEPIC_v-1-0_B5	12/30/30	BERA_20201130_oxBS_EPIC	1	1	80	4.37	./idat/BERA_20201130_oxBS_EPIC2	./idat/BERA_20201130_oxBS_EPIC2/204842600055/204842600055_R07C01
18_72	18_72	96	Neuron_BS_97	142	18_72_N_BS	F06	MSA4_1	1	BS	PD	2	Bernstein	204842600015	R06C01	2	B	MethylationEPIC_v-1-0_B5	12/30/30	BERA_20201130_oxBS_EPIC	1	2	81	4.25	./idat/BERA_20201130_oxBS_EPIC2	./idat/BERA_20201130_oxBS_EPIC2/204842600015/204842600015_R06C01
18_78	18_78	97	Neuron_bs_50	138	18_78_N_BS	B06	MSA4_1	1	BS	Control	1	Bernstein	204842600015	R02C01	2	B	MethylationEPIC_v-1-0_B5	12/30/30	BERA_20201130_oxBS_EPIC	1	1	71	3.5	./idat/BERA_20201130_oxBS_EPIC2	./idat/BERA_20201130_oxBS_EPIC2/204842600015/204842600015_R02C01
19_02	19_02	98	Neuron_BS_98	96	19_02_N_BS	H12	MSA4	1	BS	PD	2	Bernstein	204813570122	R08C01	1	B	MethylationEPIC_v-1-0_B5	12/23/20	BERA_20201130_oxBS_EPIC	1	1	73	3.5	./idat/BERA_20201130_oxBS_EPIC1	./idat/BERA_20201130_oxBS_EPIC1/204813570122/204813570122_R08C01
99_38	99_38	99	Neuron_BS_99	55	99_38_N_BS	G07	MSA4	1	BS	PD	2	Bernstein	204813550138	R07C01	1	B	MethylationEPIC_v-1-0_B5	12/23/20	BERA_20201130_oxBS_EPIC	1	2	78	1.75	./idat/BERA_20201130_oxBS_EPIC1	./idat/BERA_20201130_oxBS_EPIC1/204813550138/204813550138_R07C01
99_63	99_63	100	Neuron_BS_100	86	99_63_N_BS	F11	MSA4	1	BS	PD	2	Bernstein	204813560047	R06C01	1	B	MethylationEPIC_v-1-0_B5	12/23/20	BERA_20201130_oxBS_EPIC	1	1	85	2.66	./idat/BERA_20201130_oxBS_EPIC1	./idat/BERA_20201130_oxBS_EPIC1/204813560047/204813560047_R06C01
